# Persistent maternal memory, transient offspring effects: the temporal and sex-specific architecture of heritable heat-stress responses in zebrafish

**DOI:** 10.64898/2026.09.04.749453

**Authors:** Anastasiia Berezenko, Dragan Stajic, Simone Oberhaensli, Gary Delalay, Claudia Isabelle Keller Valsecchi, Heike Schmidt-Posthaus, Irene Adrian-Kalchhauser

**Author notes:** **Corresponding Author** Irene Adrian-Kalchhauser.

## Abstract

Environmental experiences can influence subsequent generations, yet little is known about the dynamics of such molecular memories across time, reproduction events, and offspring development. Here we provide a temporal map of the transmission of environmental information through egg provisioning and its phenotypic consequences in zebrafish. Specifically, we follow the effects of a 2-week heat wave across successive matings and two unexposed generations along a complete adult-to-egg-to-adult experimental trajectory, assessing gonad responses, maternal RNA, embryo survival, larval behaviour, adult stress resistance and liver transcriptomes.

We find that oocyte maternal RNA retained a pronounced heat-shock signature across several weeks and multiple spawning events, with selected functional components persisting into oocytes of the next generation. Somatic responses followed a fundamentally different trajectory: effects on liver transcription were sex- and timepoint-specific, with minor intergenerational signatures of energy metabolism and metabolic stress in males. Parental heat exposure also altered offspring survival, larval behaviour and thermal tolerance, with progressively weakened effects across successive reproductive events and across generations.

Our results reveal distinct temporal dynamics of environmental memory in the germline vs the developing and adult soma, with persistent molecular information in maternal provisioning coexisting with progressively fading offspring phenotypes. Such selective retention and loss of parental information align with theoretical predictions about the progressively declining value of inherited information, and may determine the dynamics of cross-generational population-level responses to extreme events.
