## Supplementary material for "Persistent maternal memory, transient offspring effects: the temporal and sex-specific architecture of heritable heat-stress responses in zebrafish": SupplementaryFile05.TableS5_RNA-seq-Stats_Livers.xlsx

### Sheet: multiqc_general_stats_liver
Supplementary File 05.
Table S5.Obtained sequencing read numbers per liver sample.
Libraries were sequenced paired-end using a set-up of 163:12:12:151 using two Illumina NovaSeq 6000 S4 Reagent Kits v1.5 (300 cycles; Illumina, 20028312) on an Illumina NovaSeq 6000 instrument. The quality of the sequencing runs was assessed using Illumina Sequencing Analysis Viewer (Illumina version 2.4.7), and all base call files were demultiplexed and converted into FASTQ files using Illumina …
Sample	Population	Group	Sex	Total Number of Reads (Mio reads)	Non-primary Alignments (Mio reads)	Reads Mapped (Mio reads)	Uniquely Mapped (Mio reads)	Uniquely Mapped (%)
FL110	F0T1	Control	Female	67748942	21296242	46452700	20385544	52.89
FL111	F0T1	Control	Female	86849585	38361014	48488571	19223209	44.97
FL112	F0T1	Control	Female	80084714	28478466	51606248	22095897	51.14
FL120	F0T1	Treatment	Female	74394292	21765529	52628763	23545909	47.39
FL122	F0T1	Treatment	Female	77810827	32550719	45260108	18190618	43.99
FL123	F0T1	Treatment	Female	85827007	34172245	51654762	21621572	44.55
FL130	F0T1	Control	Female	56352092	17843389	38508703	16356243	54.55
FL131	F0T1	Control	Female	58197120	17800519	40396601	17444985	54.91
FL132	F0T1	Control	Female	73216822	25718439	47498383	20753030	54.55
FL140	F0T1	Treatment	Female	84678957	33821522	50857435	20816650	49.79
FL141	F0T1	Treatment	Female	105250289	41500136	63750153	27420381	48.84
FL143	F0T1	Treatment	Female	41507755	14980682	26527073	10697836	49.38
ML115	F0T1	Control	Male	55766338	15133754	40632584	19631634	55.67
ML116	F0T1	Control	Male	61738817	17097029	44641788	21370409	55.96
ML117	F0T1	Control	Male	65624289	20935330	44688959	20772156	52.57
ML125	F0T1	Treatment	Male	62843160	13946704	48896456	25274869	59.61
ML126	F0T1	Treatment	Male	76070099	30232805	45837294	20081846	49.23
ML127	F0T1	Treatment	Male	66726262	21505997	45220265	20919381	55.9
ML135	F0T1	Control	Male	77241296	32514375	44726921	18996980	49.05
ML137	F0T1	Control	Male	88010040	33184977	54825063	27343153	52.97
ML145	F0T1	Treatment	Male	58836378	17581949	41254429	19406139	54.56
ML147	F0T1	Treatment	Male	66761035	23197447	43563588	19731712	50.24
FL212	F0T2	Control	Female	71287355	17263126	54024229	28469379	57.29
FL214	F0T2	Control	Female	72155769	16203517	55952252	29613997	56.41
FL220	F0T2	Treatment	Female	78973404	17758185	61215219	32619272	52.39
FL222	F0T2	Treatment	Female	74410231	14660236	59749995	32316271	56.07
FL223	F0T2	Treatment	Female	95749520	22621346	73128174	40552161	54.9
FL230	F0T2	Control	Female	78873394	17767647	61105747	32622336	55.18
FL232	F0T2	Control	Female	71443631	17429995	54013636	27222401	52.8
FL234	F0T2	Control	Female	101375485	24814979	76560506	43434689	56.13
FL240	F0T2	Treatment	Female	71093681	15944824	55148857	29640147	56
FL241	F0T2	Treatment	Female	71824209	16717390	55106819	28904044	53.4
FL243	F0T2	Treatment	Female	81355014	25282001	56073013	27365822	50.77
ML217	F0T2	Control	Male	68270332	16728649	51541683	28399135	54.92
ML218	F0T2	Control	Male	80798958	20231069	60567889	34900598	56.72
ML219	F0T2	Control	Male	67547984	11800636	55747348	32654179	58.21
ML226	F0T2	Treatment	Male	65104514	14647638	50456876	29094867	56.21
ML228	F0T2	Treatment	Male	68677679	13074738	55602941	32221733	59.7
ML229	F0T2	Treatment	Male	64304522	14874177	49430345	27184373	56.32
ML236	F0T2	Control	Male	78616386	20490381	58126005	33135673	56.71
ML238	F0T2	Control	Male	75498844	14836063	60662781	36819052	57.94
ML239	F0T2	Control	Male	63494952	11959730	51535222	29611071	57.09
ML247	F0T2	Treatment	Male	75123426	14819043	60304383	35828922	57.06
ML248	F0T2	Treatment	Male	78912063	19015074	59896989	34665521	56.01
ML249	F0T2	Treatment	Male	60766672	10868241	49898431	28533042	55.91
FL311	F0T3	Control	Female	93211445	21506670	71704775	38883175	51.74
FL312	F0T3	Control	Female	75675292	18226770	57448522	29546511	51.11
FL313	F0T3	Control	Female	66793000	15296328	51496672	27119157	53.76
FL320	F0T3	Treatment	Female	72735502	16865518	55869984	29485031	52.54
FL322	F0T3	Treatment	Female	63032709	13211383	49821326	26433085	53.85
FL323	F0T3	Treatment	Female	75974496	17710478	58264018	30336962	53.64
FL330	F0T3	Control	Female	79663522	18722765	60940757	32397514	54.42
FL332	F0T3	Control	Female	83268748	17872265	65396483	35750161	53.71
FL334	F0T3	Control	Female	77743965	15030186	62713779	35833378	57.43
FL340	F0T3	Treatment	Female	77296840	18088845	59207995	31276629	54.76
FL341	F0T3	Treatment	Female	82283915	16679466	65604449	35787620	56.53
FL342	F0T3	Treatment	Female	75169068	16349986	58819082	32510029	55.77
ML315	F0T3	Control	Male	68419901	18183873	50236028	27475020	50.79
ML318	F0T3	Control	Male	67188187	10540726	56647461	33603604	54.38
ML319	F0T3	Control	Male	78675649	20355603	58320046	33306123	55.12
ML327	F0T3	Treatment	Male	69055890	18633186	50422704	28399156	56.2
ML328	F0T3	Treatment	Male	73400734	14586556	58814178	34617196	55.37
ML329	F0T3	Treatment	Male	73883729	11351478	62532251	38237257	57.74
ML335	F0T3	Control	Male	71370202	14576581	56793621	33806999	55.94
ML336	F0T3	Control	Male	57706340	8626469	49079871	28622144	58.05
ML337	F0T3	Control	Male	65616858	8734807	56882051	33581927	59.78
ML346	F0T3	Treatment	Male	77585762	17601783	59983979	35388632	59.81
ML347	F0T3	Treatment	Male	86468599	20855684	65612915	38911322	57.9
ML348	F0T3	Treatment	Male	55485871	8775989	46709882	27312268	58.26
FL411	F1T1	Control	Female	81864327	19219585	62644742	32306069	54.34
FL412	F1T1	Control	Female	76388147	19739054	56649093	28917067	53.52
FL413	F1T1	Control	Female	71614308	14104775	57509533	31126702	57.83
FL420	F1T1	Treatment	Female	114189090	37620125	76568965	38184122	50.44
FL421	F1T1	Treatment	Female	83745744	22715878	61029866	30687285	53.47
FL422	F1T1	Treatment	Female	81513005	22480964	59032041	29824937	52.14
FL431	F1T1	Control	Female	89800649	23256429	66544220	35772345	53.78
FL433	F1T1	Control	Female	69834536	14394560	55439976	29377025	54.35
FL434	F1T1	Control	Female	70087830	16996167	53091663	27251440	50.75
FL440	F1T1	Treatment	Female	85722438	23995750	61726688	31891049	52.49
FL441	F1T1	Treatment	Female	77038100	17054052	59984048	31819698	51.88
FL442	F1T1	Treatment	Female	79124323	19162566	59961757	32875844	56
ML417	F1T1	Control	Male	64274988	12533701	51741287	29410559	59.57
ML418	F1T1	Control	Male	76214085	14895198	61318887	35541819	59.44
ML426	F1T1	Treatment	Male	65986402	12838627	53147775	31033890	56.37
ML428	F1T1	Treatment	Male	82177544	23570044	58607500	33127823	53.67
ML429	F1T1	Treatment	Male	63696042	10989858	52706184	30899334	57.59
ML436	F1T1	Control	Male	58639559	9493970	49145589	28633969	55.27
ML437	F1T1	Control	Male	68984059	22605277	46378782	25354151	51.55
ML439	F1T1	Control	Male	65383746	11708295	53675451	31291181	57.16
ML445	F1T1	Treatment	Male	64486669	7689353	56797316	35253651	60.37
ML446	F1T1	Treatment	Male	77189095	14290772	62898323	38312408	58.36
ML447	F1T1	Treatment	Male	64746572	9912753	54833819	32750449	58.13
FL510	F2T1	Control	Female	71954050	14854004	57100046	30057716	56.9
FL511	F2T1	Control	Female	76974933	15482181	61492752	35390189	58.32
FL512	F2T1	Control	Female	85210167	22196552	63013615	33371945	54.64
FL520	F2T1	Treatment	Female	71975673	14469906	57505767	31563759	55.88
FL521	F2T1	Treatment	Female	76983066	17219338	59763728	33158316	58.36
FL522	F2T1	Treatment	Female	74545369	14597012	59948357	35098367	56.66
FL530	F2T1	Control	Female	73967874	18455185	55512689	29112045	53.5
FL531	F2T1	Control	Female	79627123	18184438	61442685	32728462	56.24
FL532	F2T1	Control	Female	70433094	14322478	56110616	29820424	53.65
FL540	F2T1	Treatment	Female	66246572	13788962	52457610	27906839	55.03
FL541	F2T1	Treatment	Female	87315696	22086252	65229444	34141086	53.78
FL542	F2T1	Treatment	Female	75494432	17221063	58273369	30580434	53.66
ML516	F2T1	Control	Male	66471894	7998435	58473459	36534206	63.2
ML518	F2T1	Control	Male	77433225	17242524	60190701	36730391	59.69
ML519	F2T1	Control	Male	84958186	11078582	73879604	46247561	61.34
ML525	F2T1	Treatment	Male	65797425	10012923	55784502	34605991	58.5
ML526	F2T1	Treatment	Male	59326332	5922168	53404164	33631860	60.99
ML528	F2T1	Treatment	Male	65786847	8564663	57222184	35809360	59.48
ML535	F2T1	Control	Male	57282179	7695924	49586255	29293289	58.32
ML537	F2T1	Control	Male	71680305	18715606	52964699	30176538	55.89
ML538	F2T1	Control	Male	69284626	14361782	54922844	33154184	58.23
ML546	F2T1	Treatment	Male	69540662	13006835	56533827	33933278	58.35
ML548	F2T1	Treatment	Male	73498560	11066820	62431740	39446897	58.25
ML549	F2T1	Treatment	Male	73412762	12423744	60989018	38386465	55.82
