## Supplementary material for "Persistent maternal memory, transient offspring effects: the temporal and sex-specific architecture of heritable heat-stress responses in zebrafish": SupplementaryFile06.TableS6_RNA-seq-Stats_Oocytes.xlsx

### Sheet: multiqc_general_stats_oocytes
Supplementary File 06.
Table S6.Obtained sequencing read numbers per oocyte sample.
Libraries were sequenced paired-end using a set-up of 163:12:12:151 using two Illumina NovaSeq 6000 S4 Reagent Kits v1.5 (300 cycles; Illumina, 20028312) on an Illumina NovaSeq 6000 instrument. The quality of the sequencing runs was assessed using Illumina Sequencing Analysis Viewer (Illumina version 2.4.7), and all base call files were demultiplexed and converted into FASTQ files using Illumina …
Sample	Population	Group	MotherID	Total Number of Reads (Mio reads)	Non-primary Alignments (Mio reads)	Reads Mapped (Mio reads)	Uniquely Mapped (Mio reads)	Uniquely Mapped (%)
d10_1	F1T1	Control	d10	52433267	3411036	49022231	33175151	71.37
d10_10	F1T1	Control	d10	67607760	3459365	64148395	42582862	73.18
d10_13	F1T1	Control	d10	56654809	3412703	53242106	34555983	72.09
d10_14	F1T1	Control	d10	72209099	4153244	68055855	45805138	72.1
d10_16	F1T1	Control	d10	53178749	3126322	50052427	30799679	70.89
d10_18	F1T1	Control	d10	60130710	3654166	56476544	36214397	72.51
d10_2	F1T1	Control	d10	57981300	4918969	53062331	33924712	71.61
d10_20	F1T1	Control	d10	52275404	3686294	48589110	32696272	70.82
d10_3	F1T1	Control	d10	58013329	3915559	54097770	37573327	69.2
d10_4	F1T1	Control	d10	61447107	3937658	57509449	40177980	70.96
d10_5	F1T1	Control	d10	71334481	3835475	67499006	43809913	73.05
d10_7	F1T1	Control	d10	55271154	3407010	51864144	31119940	72.37
d10_8	F1T1	Control	d10	69893583	4413105	65480478	46212843	71.89
d10_9	F1T1	Control	d10	60326828	3789119	56537709	36425650	72.1
d11_10	F1T1	Control	d11	56524638	3244219	53280419	35256594	70.6
d11_11	F1T1	Control	d11	65459571	4894094	60565477	40341094	70.22
d11_12	F1T1	Control	d11	57698723	4082816	53615907	38622263	70.23
d11_13	F1T1	Control	d11	59274885	3823888	55450997	39354411	68.45
d11_14	F1T1	Control	d11	36708685	2080005	34628680	21309961	70.7
d11_15	F1T1	Control	d11	52059120	2777069	49282051	32029054	73.23
d11_16	F1T1	Control	d11	54853837	2882736	51971101	32205879	72.5
d11_17	F1T1	Control	d11	57511241	3038730	54472511	37253334	72.63
d11_18	F1T1	Control	d11	64143093	3419382	60723711	40133570	72.78
d11_19	F1T1	Control	d11	58798375	4053825	54744550	39266985	70.28
d11_2	F1T1	Control	d11	51366538	2716533	48650005	34807005	72.15
d11_3	F1T1	Control	d11	53893159	2695726	51197433	31739998	72.2
d11_4	F1T1	Control	d11	56870791	3717215	53153576	34639709	69.8
d11_5	F1T1	Control	d11	47806006	2317105	45488901	35505564	72.47
d11_6	F1T1	Control	d11	57926279	3902432	54023847	34018441	71.41
d11_8	F1T1	Control	d11	59266963	3435403	55831560	37436359	71.03
d11_9	F1T1	Control	d11	51840109	2996942	48843167	32956517	71.34
d12_1	F1T1	Control	d12	55004580	3526153	51478427	33778460	72.74
d12_16	F1T1	Control	d12	56301115	3832813	52468302	38481184	73.42
d12_17	F1T1	Control	d12	64571251	4117993	60453258	40973512	73.13
d12_2	F1T1	Control	d12	56265023	3146519	53118504	37163930	72.94
d12_3	F1T1	Control	d12	66920412	4205729	62714683	38188002	72.14
d12_4	F1T1	Control	d12	59654458	3492001	56162457	35468234	72.8
d12_8	F1T1	Control	d12	52113516	3682208	48431308	31435344	71.08
d12_9	F1T1	Control	d12	54833830	3364314	51469516	35224255	73.36
d2_12	F1T1	Treatment	d2	54015848	2943999	51071849	35191999	72.02
d2_13	F1T1	Treatment	d2	47180817	2270848	44909969	32713781	72.12
d2_14	F1T1	Treatment	d2	65014675	2840986	62173689	46084132	74.12
d2_15	F1T1	Treatment	d2	50800924	2456101	48344823	34144144	72.64
d2_16	F1T1	Treatment	d2	51937497	2304296	49633201	37812268	73.32
d2_18	F1T1	Treatment	d2	41032807	1833379	39199428	40762385	71.95
d2_2	F1T1	Treatment	d2	41370435	1823331	39547104	24444786	73.22
d2_4	F1T1	Treatment	d2	61948064	2936234	59011830	42182165	72.81
d2_6	F1T1	Treatment	d2	50750488	2469723	48280765	33844392	72.25
d2_7	F1T1	Treatment	d2	47437582	3124859	44312723	44722521	68.75
d2_8	F1T1	Treatment	d2	55580755	2565001	53015754	33828657	73.74
d2_9	F1T1	Treatment	d2	50049489	2734602	47314887	34438429	67.95
d3_1	F1T1	Treatment	d3	45040066	2729060	42311006	27732170	65.26
d3_11	F1T1	Treatment	d3	54752215	2790207	51962008	33224516	72.2
d3_13	F1T1	Treatment	d3	48693317	2449672	46243645	29950843	72.82
d3_16	F1T1	Treatment	d3	48866554	2663992	46202562	28221605	73.31
d3_20	F1T1	Treatment	d3	52312073	2907939	49404134	31638441	71.83
d3_3	F1T1	Treatment	d3	54396873	2774993	51621880	33823611	73.33
d3_4	F1T1	Treatment	d3	43161571	2255611	40905960	25375436	72.18
d3_6	F1T1	Treatment	d3	34420437	1678739	32741698	22756864	70.8
d3_7	F1T1	Treatment	d3	48407276	3195575	45211701	32527277	66.78
d3_8	F1T1	Treatment	d3	57105774	3751029	53354745	34811520	71.72
d3_9	F1T1	Treatment	d3	59481700	3117223	56364477	38257411	70.81
d4_1	F1T1	Control	d4	40998485	2526162	38472323	25821436	72.1
d4_11	F1T1	Control	d4	52853261	2394320	50458941	31938058	74.77
d4_14	F1T1	Control	d4	47792593	2451597	45340996	30369533	73
d4_15	F1T1	Control	d4	46807517	2240844	44566673	30309943	75.06
d4_16	F1T1	Control	d4	50768364	2453920	48314444	31903089	74.11
d4_18	F1T1	Control	d4	52714385	3378525	49335860	32346865	72.74
d4_5	F1T1	Control	d4	49201839	2648554	46553285	31964684	72.98
d4_6	F1T1	Control	d4	35451815	2308396	33143419	31443688	73.18
d4_8	F1T1	Control	d4	45284053	2174391	43109662	28909728	72.25
d7_10	F1T1	Treatment	d7	60775860	3558430	57217430	38964966	73.72
d7_11	F1T1	Treatment	d7	52765521	3000859	49764662	31619537	74.14
d7_12	F1T1	Treatment	d7	54132545	2917772	51214773	35045599	73.75
d7_13	F1T1	Treatment	d7	36156026	2455361	33700665	31983670	73.36
d7_14	F1T1	Treatment	d7	52960935	2705016	50255919	31853191	74
d7_16	F1T1	Treatment	d7	49467600	3199354	46268246	30015973	70.08
d7_17	F1T1	Treatment	d7	57749238	3225296	54523942	36436062	72.65
d7_18	F1T1	Treatment	d7	49887288	3245001	46642287	28943746	71.3
d7_19	F1T1	Treatment	d7	58755854	3213542	55542312	34240508	72.39
d7_2	F1T1	Treatment	d7	57100415	3137826	53962589	35125374	72.97
d7_20	F1T1	Treatment	d7	48655769	3153864	45501905	28863606	69.03
d7_3	F1T1	Treatment	d7	50198519	2830079	47368440	31859635	73.28
d7_4	F1T1	Treatment	d7	50095254	2201293	47893961	32630796	74.09
d7_5	F1T1	Treatment	d7	65386739	3410672	61976067	40922580	73.74
d7_6	F1T1	Treatment	d7	51839009	3452416	48386593	29808999	68.81
d7_7	F1T1	Treatment	d7	70868937	4581123	66287814	46983733	72.15
d7_8	F1T1	Treatment	d7	63693074	4647900	59045174	41893347	67.94
d7_9	F1T1	Treatment	d7	58053164	3396951	54656213	36877825	72.01
d8_1	F1T1	Treatment	d8	68598333	3252740	65345593	46414450	74.53
d8_10	F1T1	Treatment	d8	48559054	2597962	45961092	33535050	72.89
d8_11	F1T1	Treatment	d8	51362545	2123274	49239271	33652676	74.24
d8_12	F1T1	Treatment	d8	58372360	4909954	53462406	33989849	61.32
d8_13	F1T1	Treatment	d8	44013128	2214039	41799089	27001500	72.75
d8_14	F1T1	Treatment	d8	54517961	3364005	51153956	33745589	68.42
d8_15	F1T1	Treatment	d8	64580096	3193990	61386106	41011153	74.31
d8_16	F1T1	Treatment	d8	60816456	3000088	57816368	37927648	72.93
d8_17	F1T1	Treatment	d8	55726138	2578451	53147687	38245651	74.57
d8_18	F1T1	Treatment	d8	67389026	4346018	63043008	41650945	67.69
d8_19	F1T1	Treatment	d8	39566519	1744484	37822035	23522825	73.89
d8_3	F1T1	Treatment	d8	60473370	3154584	57318786	39527613	68.89
d8_4	F1T1	Treatment	d8	54956224	3211253	51744971	31715982	71.99
d8_5	F1T1	Treatment	d8	73067423	3176423	69891000	47547546	74.39
d8_6	F1T1	Treatment	d8	53592135	3006423	50585712	33065403	73.4
d8_7	F1T1	Treatment	d8	51775689	1916757	49858932	34284464	74.45
d8_8	F1T1	Treatment	d8	66002767	3117153	62885614	43644449	72.63
d8_9	F1T1	Treatment	d8	48256757	2192606	46064151	33293549	72.75
d9_1	F1T1	Treatment	d9	58195149	4832848	53362301	37610031	60.43
d9_10	F1T1	Treatment	d9	41924530	2742609	39181921	26306096	69.04
d9_11	F1T1	Treatment	d9	58960804	3100490	55860314	38135450	73.89
d9_12	F1T1	Treatment	d9	45546886	2169334	43377552	32484479	72.25
d9_13	F1T1	Treatment	d9	66373037	2511196	63861841	48871013	75.69
d9_15	F1T1	Treatment	d9	69542481	4305361	65237120	69811769	71.74
d9_16	F1T1	Treatment	d9	61767274	2749007	59018267	38113725	74.33
d9_17	F1T1	Treatment	d9	55058996	3085700	51973296	34139648	71.2
d9_18	F1T1	Treatment	d9	64644427	6032192	58612235	42360539	60.87
d9_19	F1T1	Treatment	d9	63091208	3896223	59194985	41345331	71
d9_3	F1T1	Treatment	d9	49908349	3603236	46305113	32221176	61.42
d9_4	F1T1	Treatment	d9	41999298	2560434	39438864	23890634	67.81
d9_5	F1T1	Treatment	d9	68452718	3472280	64980438	40282570	73.87
d9_6	F1T1	Treatment	d9	49524011	2110003	47414008	32787066	75.52
d9_7	F1T1	Treatment	d9	53306981	2898478	50408503	33808496	73.3
d9_8	F1T1	Treatment	d9	58546334	2501540	56044794	38963651	74.33
d9_9	F1T1	Treatment	d9	50908681	2839888	48068793	32075727	74.08
d13_1	F1T2	Treatment	d13	40007969	2525538	37482431	29042588	49.39
d13_10	F1T2	Treatment	d13	82852547	3500154	79352393	55004669	76.46
d13_12	F1T2	Treatment	d13	70804321	3546018	67258303	45187151	74.73
d13_13	F1T2	Treatment	d13	56690195	2665726	54024469	41674666	76.68
d13_14	F1T2	Treatment	d13	64642630	2907615	61735015	45039327	76.69
d13_16	F1T2	Treatment	d13	62836483	2652113	60184370	37858187	76.4
d13_17	F1T2	Treatment	d13	62394055	2892199	59501856	43547012	73.28
d13_18	F1T2	Treatment	d13	67689412	2618552	65070860	45594854	76.71
d13_3	F1T2	Treatment	d13	61816054	2374722	59441332	45784216	77.66
d13_5	F1T2	Treatment	d13	68989213	2820463	66168750	45586341	77.21
d13_6	F1T2	Treatment	d13	63142989	3131382	60011607	37964899	76.03
d13_8	F1T2	Treatment	d13	69846282	2981099	66865183	43778318	75.07
d14_1	F1T2	Treatment	d14	59188301	2729927	56458374	38473323	77.32
d14_10	F1T2	Treatment	d14	67107755	3009699	64098056	43093859	76.94
d14_11	F1T2	Treatment	d14	65595263	2634289	62960974	41796477	77.17
d14_12	F1T2	Treatment	d14	60378630	2645188	57733442	43590374	77.5
d14_15	F1T2	Treatment	d14	60290875	2416476	57874399	42904263	78.43
d14_17	F1T2	Treatment	d14	60515333	3732723	56782610	45077800	72.47
d14_18	F1T2	Treatment	d14	59841259	2748172	57093087	48384774	71.78
d14_19	F1T2	Treatment	d14	64939384	2933574	62005810	43311682	77.89
d14_3	F1T2	Treatment	d14	60472660	2570763	57901897	39723059	78.05
d14_6	F1T2	Treatment	d14	68952070	3246748	65705322	58714454	78.06
d14_7	F1T2	Treatment	d14	63411986	2775595	60636391	42122454	76.54
d14_9	F1T2	Treatment	d14	64119181	2948313	61170868	43725328	75.99
d16_10	F1T2	Control	d16	78228354	3456506	74771848	50891973	76.57
d16_12	F1T2	Control	d16	77874390	2904869	74969521	53929651	77.49
d16_14	F1T2	Control	d16	81903992	4263952	77640040	56754301	75.97
d16_16	F1T2	Control	d16	71259351	3613255	67646096	51014237	76.25
d16_18	F1T2	Control	d16	66139984	3262912	62877072	44546134	76.95
d16_19	F1T2	Control	d16	53023540	2618870	50404670	34793442	75.09
d16_20	F1T2	Control	d16	73789448	3502770	70286678	47610095	75.52
d16_3	F1T2	Control	d16	73247584	3186967	70060617	45107073	76.81
d16_4	F1T2	Control	d16	83926557	3522422	80404135	54406497	76.46
d16_6	F1T2	Control	d16	86799695	3401615	83398080	58757357	76.38
d16_7	F1T2	Control	d16	84766973	3737601	81029372	59166360	75.7
d16_8	F1T2	Control	d16	61095392	3799726	57295666	40600058	69.61
d17_1	F1T2	Control	d17	61001526	3095428	57906098	42318726	76.74
d17_10	F1T2	Control	d17	67742210	3339005	64403205	50300712	76.41
d17_13	F1T2	Control	d17	82780786	5626537	77154249	54196209	75.17
d17_16	F1T2	Control	d17	75920675	3981747	71938928	48593276	76.29
d17_18	F1T2	Control	d17	78027207	3970699	74056508	54957941	75.34
d17_19	F1T2	Control	d17	66385996	2780484	63605512	42947396	74.98
d17_5	F1T2	Control	d17	68516102	3272751	65243351	52462383	76.32
d17_6	F1T2	Control	d17	57106497	3001810	54104687	46483206	71.96
d17_8	F1T2	Control	d17	80056923	3637850	76419073	53439635	75.08
d18_1	F1T2	Control	d18	59828188	2508290	57319898	47467402	75.29
d18_11	F1T2	Control	d18	50907042	2414684	48492358	42438426	76.33
d18_12	F1T2	Control	d18	58551220	2757365	55793855	39086237	75.85
d18_13	F1T2	Control	d18	53309462	2083905	51225557	34397191	75.46
d18_14	F1T2	Control	d18	54638390	2723382	51915008	41149266	72.93
d18_16	F1T2	Control	d18	60888587	3023973	57864614	40765029	74.45
d18_3	F1T2	Control	d18	56129721	2378454	53751267	37637783	74.71
d18_6	F1T2	Control	d18	55247504	2659351	52588153	39124025	70.53
d18_7	F1T2	Control	d18	59189523	2663106	56526417	38431127	73.83
d18_9	F1T2	Control	d18	50832990	2978075	47854915	42169683	72.71
d19_1	F1T2	Treatment	d19	78688167	3859948	74828219	51243127	76.37
d19_13	F1T2	Treatment	d19	57322193	3037056	54285137	46294505	76.34
d19_14	F1T2	Treatment	d19	79673808	3819883	75853925	54414163	76.21
d19_15	F1T2	Treatment	d19	55974461	3411225	52563236	41581824	72.83
d19_17	F1T2	Treatment	d19	75263255	3673859	71589396	52176269	76.78
d19_18	F1T2	Treatment	d19	79561043	4019876	75541167	52621245	75.23
d19_19	F1T2	Treatment	d19	70193718	3320236	66873482	47427855	75.77
d19_4	F1T2	Treatment	d19	53844336	2695298	51149038	47780843	74.63
d19_7	F1T2	Treatment	d19	78620626	4898158	73722468	58240668	70.57
d19_8	F1T2	Treatment	d19	79475486	3909421	75566065	55050875	75.25
d19_9	F1T2	Treatment	d19	83839451	3698313	80141138	59135790	76.2
d20_10	F1T2	Treatment	d20	67085960	2634188	64451772	48853947	76.54
d20_11	F1T2	Treatment	d20	49842329	2121747	47720582	54380905	77.09
d20_12	F1T2	Treatment	d20	69594580	2714539	66880041	54053675	75.96
d20_15	F1T2	Treatment	d20	78931567	3270342	75661225	57318853	76.5
d20_16	F1T2	Treatment	d20	76873928	3411579	73462349	54282893	75.98
d20_17	F1T2	Treatment	d20	72214033	2808906	69405127	53122893	75.91
d20_18	F1T2	Treatment	d20	58734400	3497397	55237003	38567914	66.1
d20_3	F1T2	Treatment	d20	74996681	3202167	71794514	53958209	76.86
d20_4	F1T2	Treatment	d20	53857345	2331981	51525364	40177451	71.49
d20_7	F1T2	Treatment	d20	65801140	2786736	63014404	47663670	74.75
d20_8	F1T2	Treatment	d20	68264579	2481744	65782835	44150032	75.78
d20_9	F1T2	Treatment	d20	66000371	2637073	63363298	43971767	77.01
d21_12	F1T2	Treatment	d21	73771587	3398802	70372785	53259948	76.28
d21_13	F1T2	Treatment	d21	60099793	3475374	56624419	39517805	67.09
d21_15	F1T2	Treatment	d21	71391466	2719952	68671514	49585486	77.17
d21_16	F1T2	Treatment	d21	60010287	2659710	57350577	41259584	70.4
d21_17	F1T2	Treatment	d21	66458000	4034786	62423214	43830209	65.34
d21_18	F1T2	Treatment	d21	67355383	3204921	64150462	49167416	70.47
d21_20	F1T2	Treatment	d21	74242848	2730879	71511969	62530795	76.99
d21_3	F1T2	Treatment	d21	72294635	3177907	69116728	51720079	75.59
d21_7	F1T2	Treatment	d21	76570480	3577309	72993171	50734785	76.11
d21_8	F1T2	Treatment	d21	64492632	2862012	61630620	46091653	76.28
d21_9	F1T2	Treatment	d21	81025348	3834639	77190709	56862012	76.56
d22_1	F1T2	Control	d22	74613473	3675800	70937673	51796809	76.1
d22_12	F1T2	Control	d22	74190593	3064014	71126579	55160076	77.61
d22_14	F1T2	Control	d22	99642390	4736110	94906280	65228528	75.48
d22_15	F1T2	Control	d22	76662684	3654092	73008592	52960073	75.5
d22_16	F1T2	Control	d22	73085173	3271265	69813908	46934665	76.76
d22_17	F1T2	Control	d22	60633810	2480237	58153573	38189264	75.86
d22_19	F1T2	Control	d22	69177701	2750999	66426702	45360911	77.1
d22_2	F1T2	Control	d22	60569692	3356098	57213594	38237073	76.62
d22_3	F1T2	Control	d22	86565247	3680991	82884256	56699704	77.24
d22_7	F1T2	Control	d22	51379443	2563960	48815483	40820568	76.53
d22_8	F1T2	Control	d22	57073343	2759280	54314063	42866862	78.2
d22_9	F1T2	Control	d22	57856992	3409441	54447551	47939603	73.97
d23_1	F1T2	Control	d23	51955061	2118896	49836165	34660100	75.5
d23_12	F1T2	Control	d23	41809526	1534473	40275053	41478530	77.39
d23_13	F1T2	Control	d23	62654404	2906961	59747443	42530512	75.71
d23_14	F1T2	Control	d23	43218519	1887838	41330681	26685041	69.27
d23_15	F1T2	Control	d23	58254694	3063511	55191183	59482767	71.63
d23_17	F1T2	Control	d23	47989873	2426345	45563528	39251326	70.29
d23_18	F1T2	Control	d23	51024579	2638113	48386466	32636417	70.16
d23_19	F1T2	Control	d23	59128593	3202748	55925845	47134366	75.38
d23_2	F1T2	Control	d23	55261588	2265757	52995831	34391473	76.29
d23_3	F1T2	Control	d23	69899942	2861186	67038756	46879543	75.83
d23_7	F1T2	Control	d23	62729606	2733133	59996473	40559188	76.29
d23_9	F1T2	Control	d23	63028926	2713713	60315213	40974837	76.1
d24_1	F1T2	Control	d24	47839601	1924466	45915135	64330286	78.7
d24_10	F1T2	Control	d24	67534842	2754832	64780010	42170524	75.9
d24_11	F1T2	Control	d24	66794887	2722224	64072663	45466355	76.42
d24_12	F1T2	Control	d24	76944768	3054356	73890412	53921020	76.21
d24_2	F1T2	Control	d24	63796655	2207217	61589438	45075493	77.99
d24_3	F1T2	Control	d24	69070668	2941912	66128756	49618210	76.46
d24_4	F1T2	Control	d24	71268310	2723325	68544985	46138392	76.79
d24_5	F1T2	Control	d24	52681960	3464342	49217618	38655099	73.08
d24_6	F1T2	Control	d24	62603381	2211102	60392279	42451872	77.82
d24_7	F1T2	Control	d24	65078958	2360672	62718286	43698564	77.43
d24_8	F1T2	Control	d24	62020385	2381900	59638485	38554949	76.4
d24_9	F1T2	Control	d24	71905610	2710480	69195130	49583175	77.24
d25_10	F1T3	Treatment	d25	57692640	2702158	54990482	51677995	76.75
d25_11	F1T3	Treatment	d25	71636502	3334205	68302297	48441413	76.34
d25_13	F1T3	Treatment	d25	67644866	3110858	64534008	53368899	76.39
d25_14	F1T3	Treatment	d25	87366573	3462370	83904203	60971492	76.18
d25_15	F1T3	Treatment	d25	65154732	2711472	62443260	44250989	76.35
d25_16	F1T3	Treatment	d25	63769106	3160044	60609062	47750094	71.28
d25_18	F1T3	Treatment	d25	63099606	2637718	60461888	43089224	76.16
d25_19	F1T3	Treatment	d25	62514625	2511777	60002848	41127640	75.62
d25_2	F1T3	Treatment	d25	66164455	3866580	62297875	45828640	70.42
d25_6	F1T3	Treatment	d25	60531715	2839891	57691824	42888311	70.83
d25_7	F1T3	Treatment	d25	81891541	3686230	78205311	56532694	76.04
d25_9	F1T3	Treatment	d25	56940081	2384718	54555363	38017263	76.94
d26_1	F1T3	Treatment	d26	85495998	4386724	81109274	60576644	75.72
d26_10	F1T3	Treatment	d26	69262143	3333092	65929051	55814736	75.82
d26_13	F1T3	Treatment	d26	62740598	2747478	59993120	49284279	75.5
d26_14	F1T3	Treatment	d26	72044249	3373945	68670304	54737622	75.61
d26_18	F1T3	Treatment	d26	74897181	3824246	71072935	52030207	75.01
d26_2	F1T3	Treatment	d26	66406236	3172613	63233623	46048729	76.24
d26_3	F1T3	Treatment	d26	69471393	3540013	65931380	49237853	75.55
d26_4	F1T3	Treatment	d26	66950478	4543477	62407001	63208056	68.53
d26_5	F1T3	Treatment	d26	50822361	2463542	48358819	48190706	75.5
d26_8	F1T3	Treatment	d26	70512800	3074260	67438540	53974173	76.32
d26_9	F1T3	Treatment	d26	66714210	2683643	64030567	45977491	75.91
d27_1	F1T3	Treatment	d27	77139395	3151199	73988196	53319078	76.89
d27_10	F1T3	Treatment	d27	71337254	3101836	68235418	48960662	76.66
d27_11	F1T3	Treatment	d27	73139815	2815608	70324207	46995804	77.43
d27_12	F1T3	Treatment	d27	69600535	2800242	66800293	50986110	76.71
d27_14	F1T3	Treatment	d27	70151581	2734209	67417372	45647234	76.85
d27_16	F1T3	Treatment	d27	66187088	2749233	63437855	39749809	76.56
d27_19	F1T3	Treatment	d27	70443195	2782539	67660656	48326257	76.42
d27_2	F1T3	Treatment	d27	68504781	3250817	65253964	46426375	76.79
d27_3	F1T3	Treatment	d27	72888290	2848159	70040131	46678868	77.74
d27_5	F1T3	Treatment	d27	70780708	3256352	67524356	46402432	77.04
d27_7	F1T3	Treatment	d27	68422120	2804889	65617231	46874842	77.53
d27_9	F1T3	Treatment	d27	71354942	3205042	68149900	45398167	77.38
d29_10	F1T3	Control	d29	76263131	4547465	71715666	46852072	75.53
d29_12	F1T3	Control	d29	69437556	4972251	64465305	42885978	68.05
d29_13	F1T3	Control	d29	91537484	3856546	87680938	58713754	76.39
d29_14	F1T3	Control	d29	83442451	3814934	79627517	53462092	76.5
d29_15	F1T3	Control	d29	70821511	3804532	67016979	45604297	71.14
d29_16	F1T3	Control	d29	73728791	3100178	70628613	45721255	76.91
d29_17	F1T3	Control	d29	69160242	4040325	65119917	47201219	70.08
d29_2	F1T3	Control	d29	75256108	3628217	71627891	48151504	76.13
d29_3	F1T3	Control	d29	65783992	2939814	62844178	41131861	75.58
d29_7	F1T3	Control	d29	75309408	3442666	71866742	46621970	76.38
d29_8	F1T3	Control	d29	88614860	4119762	84495098	57592250	76.78
d29_9	F1T3	Control	d29	82848291	3962114	78886177	51476922	76.03
d30_1	F1T3	Control	d30	64452989	2599765	61853224	42830750	76.83
d30_11	F1T3	Control	d30	53047715	2529164	50518551	37892662	76.43
d30_12	F1T3	Control	d30	64078415	2556507	61521908	41159578	76.59
d30_15	F1T3	Control	d30	72223938	3506861	68717077	54250507	70.81
d30_16	F1T3	Control	d30	55498803	2574615	52924188	41703663	74.09
d30_18	F1T3	Control	d30	73114420	3023838	70090582	51196710	77.27
d30_19	F1T3	Control	d30	51889329	1866889	50022440	33349465	76.79
d30_20	F1T3	Control	d30	67844042	2650995	65193047	46336345	76.05
d30_3	F1T3	Control	d30	67926387	2719286	65207101	47213664	76.59
d30_4	F1T3	Control	d30	63773330	3818055	59955275	38492437	76
d30_5	F1T3	Control	d30	66663962	2665459	63998503	49729935	77.39
d30_9	F1T3	Control	d30	64944020	2713420	62230600	46227789	77.88
d31_1	F1T3	Treatment	d31	68593930	2737148	65856782	46882219	76.63
d31_11	F1T3	Treatment	d31	70229813	2696971	67532842	44868928	76.03
d31_13	F1T3	Treatment	d31	79806368	3243403	76562965	54259625	75.19
d31_15	F1T3	Treatment	d31	74807094	3553240	71253854	53309916	75.94
d31_16	F1T3	Treatment	d31	64370646	2833217	61537429	49408171	75.94
d31_17	F1T3	Treatment	d31	67115012	2674132	64440880	50568514	76.76
d31_18	F1T3	Treatment	d31	66192556	2949739	63242817	50791644	76.2
d31_19	F1T3	Treatment	d31	73578028	3531240	70046788	56063356	72.86
d31_3	F1T3	Treatment	d31	61614613	2572294	59042319	38832131	76.41
d31_4	F1T3	Treatment	d31	68075303	2740228	65335075	43242581	76
d31_7	F1T3	Treatment	d31	93139974	4342363	88797611	68058043	74.87
d31_8	F1T3	Treatment	d31	79174590	3664237	75510353	57436944	75.52
d32_1	F1T3	Treatment	d32	82617617	3812870	78804747	55212975	78.06
d32_10	F1T3	Treatment	d32	67522688	2839632	64683056	43715543	77.53
d32_13	F1T3	Treatment	d32	72136173	3018620	69117553	53250341	77.4
d32_14	F1T3	Treatment	d32	78728929	3131621	75597308	52957317	77.93
d32_18	F1T3	Treatment	d32	59537155	2266097	57271058	39105007	78.07
d32_19	F1T3	Treatment	d32	84810538	3633748	81176790	59550292	77.2
d32_2	F1T3	Treatment	d32	65885867	3114009	62771858	48317784	77.79
d32_20	F1T3	Treatment	d32	64914484	2938232	61976252	46523641	76.45
d32_3	F1T3	Treatment	d32	75048578	3638308	71410270	47805423	75.71
d32_4	F1T3	Treatment	d32	65563922	3109731	62454191	41995253	77.04
d32_5	F1T3	Treatment	d32	81693271	4361342	77331929	61176309	75.67
d32_8	F1T3	Treatment	d32	69574311	3049699	66524612	50350775	77.91
d33_1	F1T3	Treatment	d33	55907187	2190459	53716728	39747941	71.55
d33_11	F1T3	Treatment	d33	77661390	2888129	74773261	51014889	74.2
d33_12	F1T3	Treatment	d33	55054253	1937933	53116320	47877514	77.99
d33_13	F1T3	Treatment	d33	69528641	2920073	66608568	51710766	73.44
d33_16	F1T3	Treatment	d33	66764518	2161127	64603391	48027304	78.78
d33_19	F1T3	Treatment	d33	65457784	2232453	63225331	48770566	78.34
d33_2	F1T3	Treatment	d33	40290453	1717640	38572813	33662591	70.99
d33_4	F1T3	Treatment	d33	66826544	2363048	64463496	46792424	77.57
d33_5	F1T3	Treatment	d33	44470507	1793333	42677174	45485666	69.12
d33_6	F1T3	Treatment	d33	58604518	2510148	56094370	40850181	70.15
d33_8	F1T3	Treatment	d33	62632518	2770563	59861955	45169972	76.36
d33_9	F1T3	Treatment	d33	67539830	2711241	64828589	50177266	75.73
d34_10	F1T3	Control	d34	56097314	2660307	53437007	32688487	75.06
d34_12	F1T3	Control	d34	60835363	2706143	58129220	36368814	73.27
d34_17	F1T3	Control	d34	56225112	2590594	53634518	36732982	76.39
d34_18	F1T3	Control	d34	55900874	2382565	53518309	34029794	74.78
d34_19	F1T3	Control	d34	57826410	2208414	55617996	37022345	76.24
d34_2	F1T3	Control	d34	65208633	2832286	62376347	42315945	76.59
d34_3	F1T3	Control	d34	63123914	2452888	60671026	41529093	76.46
d34_5	F1T3	Control	d34	54193794	2744587	51449207	41786703	76.35
d34_6	F1T3	Control	d34	64684615	2876655	61807960	44804634	76.01
d34_7	F1T3	Control	d34	57392375	3467856	53924519	37413935	70.21
d34_8	F1T3	Control	d34	67644846	3209367	64435479	43672698	76.41
d34_9	F1T3	Control	d34	61542551	3064783	58477768	38634416	75.25
d35_11	F1T3	Control	d35	70075856	3282131	66793725	49155664	76.55
d35_12	F1T3	Control	d35	80518376	3567675	76950701	50387374	75.91
d35_14	F1T3	Control	d35	81794503	3697097	78097406	52903490	77.21
d35_15	F1T3	Control	d35	66859694	3085547	63774147	44816449	75.49
d35_16	F1T3	Control	d35	57137848	2875748	54262100	43132365	72.7
d35_18	F1T3	Control	d35	73676234	2715316	70960918	51184366	78.07
d35_19	F1T3	Control	d35	73501015	3183372	70317643	50117808	75.67
d35_2	F1T3	Control	d35	89449553	3712443	85737110	58545681	75.67
d35_3	F1T3	Control	d35	65249230	3295499	61953731	45910088	69.76
d35_4	F1T3	Control	d35	67701130	3759648	63941482	47271977	75.11
d35_8	F1T3	Control	d35	56029380	2874048	53155332	50368403	73.17
d35_9	F1T3	Control	d35	54920717	3145248	51775469	43248467	70.25
d36_1	F1T3	Control	d36	69163118	3183158	65979960	43081860	75.99
d36_11	F1T3	Control	d36	75276140	4066322	71209818	61699099	76.24
d36_14	F1T3	Control	d36	76703604	3574019	73129585	51404087	76.83
d36_15	F1T3	Control	d36	62972107	3186266	59785841	40330062	76.44
d36_17	F1T3	Control	d36	50727098	2530220	48196878	34793464	73.59
d36_19	F1T3	Control	d36	50300115	2496584	47803531	36469742	77.03
d36_2	F1T3	Control	d36	60359776	2680024	57679752	38020660	76.55
d36_3	F1T3	Control	d36	64704664	3208179	61496485	45205324	76.81
d36_4	F1T3	Control	d36	53637552	3548974	50088578	36423060	71.11
d36_6	F1T3	Control	d36	73963850	3374636	70589214	49043697	77.17
d36_7	F1T3	Control	d36	63279874	3069056	60210818	43756913	77.72
d36_8	F1T3	Control	d36	73758573	3217117	70541456	48815333	77.68
d58_1	F2T1	Treatment	d58	47117831	2333006	44784825	35997827	70.11
d58_10	F2T1	Treatment	d58	55026997	3416036	51610961	43978073	68.86
d58_11	F2T1	Treatment	d58	48599815	2493720	46106095	40711064	70.17
d58_12	F2T1	Treatment	d58	45168526	2230515	42938011	36104120	69.44
d58_14	F2T1	Treatment	d58	47156975	2709732	44447243	41869125	69.01
d58_17	F2T1	Treatment	d58	51065914	2775380	48290534	41240943	70.16
d58_18	F2T1	Treatment	d58	47529840	2349573	45180267	33713470	69.7
d58_19	F2T1	Treatment	d58	55525605	2814127	52711478	43370298	69.53
d58_20	F2T1	Treatment	d58	49833666	2643227	47190439	37877464	67.57
d58_5	F2T1	Treatment	d58	37380516	2053839	35326677	36126735	67.13
d58_7	F2T1	Treatment	d58	51212876	2556734	48656142	40070531	70.03
d58_9	F2T1	Treatment	d58	58749691	3019327	55730364	47526455	70.2
d59_10	F2T1	Treatment	d58	53643317	2155744	51487573	44621888	72.53
d59_11	F2T1	Treatment	d58	54050780	1909352	52141428	40843311	75.44
d59_13	F2T1	Treatment	d58	59156039	2308343	56847696	51632418	71.64
d59_14	F2T1	Treatment	d58	30344005	1451468	28892537	43965412	69.63
d59_15	F2T1	Treatment	d58	47040588	1861443	45179145	39369985	72.65
d59_16	F2T1	Treatment	d58	49294568	2082542	47212026	40925705	74.6
d59_17	F2T1	Treatment	d58	23788896	979353	22809543	31389603	69.45
d59_2	F2T1	Treatment	d58	39566769	1880412	37686357	49080160	70.33
d59_3	F2T1	Treatment	d58	49814140	2085625	47728515	38683771	72.32
d59_4	F2T1	Treatment	d58	50250654	2136101	48114553	43026306	70.78
d59_5	F2T1	Treatment	d58	43081130	1893087	41188043	44843668	69.18
d59_6	F2T1	Treatment	d58	46810656	2150587	44660069	50576748	72.42
d60_10	F2T1	Treatment	d60	51029550	3118609	47910941	48404616	68.15
d60_11	F2T1	Treatment	d60	43836740	2341569	41495171	38559366	69.19
d60_12	F2T1	Treatment	d60	50696038	2346449	48349589	37549849	68.09
d60_13	F2T1	Treatment	d60	50609101	2150872	48458229	42333098	69.17
d60_14	F2T1	Treatment	d60	52740992	2246684	50494308	47460077	69.38
d60_16	F2T1	Treatment	d60	36968998	1992366	34976632	33314607	68.27
d60_18	F2T1	Treatment	d60	43158447	2307960	40850487	42489824	67.47
d60_2	F2T1	Treatment	d60	41754437	2013606	39740831	37107110	68.9
d60_3	F2T1	Treatment	d60	44487820	2170861	42316959	35265217	70.34
d60_4	F2T1	Treatment	d60	57696477	2498009	55198468	51437035	70.04
d60_5	F2T1	Treatment	d60	51113390	2456567	48656823	41410935	71.02
d60_6	F2T1	Treatment	d60	53933080	3085936	50847144	41590819	69.96
d61_1	F2T1	Control	d61	48286256	3008874	45277382	43909562	73.29
d61_13	F2T1	Control	d61	48740603	2493293	46247310	47369101	73.5
d61_14	F2T1	Control	d61	55895974	2863493	53032481	45371598	75.32
d61_16	F2T1	Control	d61	60236468	3561038	56675430	62541795	74.61
d61_17	F2T1	Control	d61	53921920	2725560	51196360	44548883	75.14
d61_18	F2T1	Control	d61	44415113	2217411	42197702	42319732	71.54
d61_19	F2T1	Control	d61	67790659	3875388	63915271	54722536	75.71
d61_2	F2T1	Control	d61	36800378	1979135	34821243	36214317	69.1
d61_20	F2T1	Control	d61	55903973	2787603	53116370	41523711	75.29
d61_4	F2T1	Control	d61	51650470	2971462	48679008	48422347	73.52
d61_6	F2T1	Control	d61	48239469	2395694	45843775	39897542	74.01
d61_7	F2T1	Control	d61	58754977	3034778	55720199	45483760	74.33
d62_1	F2T1	Control	d62	46710293	2057748	44652545	34411413	69.24
d62_10	F2T1	Control	d62	38788662	1854050	36934612	38294682	68.88
d62_11	F2T1	Control	d62	51411662	2452168	48959494	46041108	70.42
d62_15	F2T1	Control	d62	68205075	3162965	65042110	55104093	70.68
d62_17	F2T1	Control	d62	51119400	2405890	48713510	38155130	70.47
d62_18	F2T1	Control	d62	46567431	2554203	44013228	46454209	67.66
d62_2	F2T1	Control	d62	46810575	2070792	44739783	34079533	69.54
d62_20	F2T1	Control	d62	43888362	2386640	41501722	44177199	70.71
d62_3	F2T1	Control	d62	62194959	2773817	59421142	51470092	69.12
d62_4	F2T1	Control	d62	54394079	2346089	52047990	40208852	70.45
d62_6	F2T1	Control	d62	47853122	2330706	45522416	47054485	69.36
d62_9	F2T1	Control	d62	54935822	2826067	52109755	41649762	69.13
d63_1	F2T1	Control	d63	54077870	2227260	51850610	40763734	72.26
d63_10	F2T1	Control	d63	47142251	2080840	45061411	39148712	72.21
d63_13	F2T1	Control	d63	49433596	2926884	46506712	34913647	60.93
d63_14	F2T1	Control	d63	56623776	2255915	54367861	44291099	71.62
d63_15	F2T1	Control	d63	69869812	2959192	66910620	55810946	72.08
d63_16	F2T1	Control	d63	61366877	2629074	58737803	61928824	70.47
d63_18	F2T1	Control	d63	58508633	2422139	56086494	47166468	71.5
d63_19	F2T1	Control	d63	50233409	2301730	47931679	37243710	71.13
d63_20	F2T1	Control	d63	46583402	2058312	44525090	38567449	69.98
d63_4	F2T1	Control	d63	47589411	1918433	45670978	37560053	69.99
d63_7	F2T1	Control	d63	59321528	2580737	56740791	50704602	72.12
d63_8	F2T1	Control	d63	43911763	1820522	42091241	39159531	71
d64_10	F2T1	Treatment	d64	53399810	2894837	50504973	38513620	70.2
d64_11	F2T1	Treatment	d64	47439498	2213651	45225847	44086765	69.26
d64_13	F2T1	Treatment	d64	61808301	2877039	58931262	51169739	71.34
d64_14	F2T1	Treatment	d64	44218202	1816499	42401703	35799011	69.1
d64_15	F2T1	Treatment	d64	57052748	2822966	54229782	46988280	70.26
d64_16	F2T1	Treatment	d64	48458453	2279372	46179081	35117671	70.12
d64_18	F2T1	Treatment	d64	58194405	2995494	55198911	44618203	70.5
d64_2	F2T1	Treatment	d64	54008785	2115826	51892959	46249509	71.54
d64_3	F2T1	Treatment	d64	41931200	2024075	39907125	37475755	68.19
d64_4	F2T1	Treatment	d64	41189702	2153473	39036229	36974349	70.9
d64_6	F2T1	Treatment	d64	52214359	2523302	49691057	43551107	68.93
d64_7	F2T1	Treatment	d64	45671146	2162901	43508245	38681862	69.35
d65_10	F2T1	Treatment	d65	50136984	3264808	46872176	40123347	67.58
d65_11	F2T1	Treatment	d65	49892617	2779639	47112978	40762316	67.9
d65_12	F2T1	Treatment	d65	49556441	3235722	46320719	35702009	66.7
d65_13	F2T1	Treatment	d65	52032239	2847408	49184831	39225144	69.72
d65_15	F2T1	Treatment	d65	45700237	2772067	42928170	37966093	70.94
d65_16	F2T1	Treatment	d65	43680321	2371484	41308837	35681596	70.8
d65_19	F2T1	Treatment	d65	60651321	2934030	57717291	50314324	71.6
d65_2	F2T1	Treatment	d65	47155486	2891867	44263619	45859686	67.27
d65_3	F2T1	Treatment	d65	48059924	2889768	45170156	42291923	70.16
d65_4	F2T1	Treatment	d65	46308083	2801782	43506301	36762521	68.27
d65_6	F2T1	Treatment	d65	48862917	2508151	46354766	40021488	68.49
d65_7	F2T1	Treatment	d65	44441981	2512869	41929112	35917358	67.15
d66_15	F2T1	Treatment	d66	61710925	2253590	59457335	51730816	75.68
d66_16	F2T1	Treatment	d66	51015508	1817304	49198204	38575837	75.22
d66_17	F2T1	Treatment	d66	56232380	2150640	54081740	45298008	75.14
d66_18	F2T1	Treatment	d66	60486147	2218251	58267896	45252424	75.49
d66_2	F2T1	Treatment	d66	48724734	1955428	46769306	45244332	74.54
d66_20	F2T1	Treatment	d66	59021339	2259927	56761412	49482700	74.32
d66_3	F2T1	Treatment	d66	53145571	1824915	51320656	43499488	74.93
d66_4	F2T1	Treatment	d66	54890954	2452745	52438209	44773830	75.02
d66_5	F2T1	Treatment	d66	62808457	2316115	60492342	57865699	74.73
d66_6	F2T1	Treatment	d66	66753228	2580474	64172754	55558601	74.45
d66_8	F2T1	Treatment	d66	50578615	2274600	48304015	48324044	74.11
d66_9	F2T1	Treatment	d66	63078436	2362898	60715538	50277205	75.19
d67_1	F2T1	Control	d67	53233249	2485146	50748103	40846907	73.89
d67_13	F2T1	Control	d67	59037378	2734817	56302561	44988881	75.33
d67_15	F2T1	Control	d67	42196754	1919149	40277605	37922891	74.47
d67_17	F2T1	Control	d67	52319478	2088064	50231414	43624775	74.55
d67_18	F2T1	Control	d67	49614411	2340581	47273830	46277350	73.83
d67_2	F2T1	Control	d67	60727755	2986188	57741567	48176848	73.4
d67_3	F2T1	Control	d67	59077719	2615368	56462351	44234059	73.8
d67_4	F2T1	Control	d67	63793543	3189289	60604254	53000790	73.44
d67_5	F2T1	Control	d67	64926836	2930993	61995843	50855130	74.66
d67_6	F2T1	Control	d67	65225801	3018258	62207543	48250483	71.16
d67_7	F2T1	Control	d67	54372158	2497391	51874767	47585187	72.89
d67_9	F2T1	Control	d67	54021792	2111201	51910591	40178079	75.25
d68_1	F2T1	Control	d68	54681685	2793639	51888046	46262354	76.48
d68_10	F2T1	Control	d68	63977390	3859684	60117706	48909981	75.58
d68_11	F2T1	Control	d68	53371099	2620327	50750772	50185310	75.17
d68_15	F2T1	Control	d68	49666018	2614006	47052012	45234387	76.55
d68_19	F2T1	Control	d68	61575783	3133433	58442350	57821851	76.9
d68_2	F2T1	Control	d68	65714232	2999560	62714672	50807808	76.35
d68_20	F2T1	Control	d68	52432858	2778497	49654361	51969091	76.14
d68_4	F2T1	Control	d68	55476600	2503052	52973548	56494757	76.97
d68_5	F2T1	Control	d68	46906965	1940274	44966691	44019832	77.2
d68_7	F2T1	Control	d68	59264448	2615742	56648706	47207794	75.68
d68_8	F2T1	Control	d68	56520180	2829864	53690316	52252190	75.27
d68_9	F2T1	Control	d68	57561353	3251196	54310157	55897939	75.29
d69_10	F2T1	Control	d69	54437817	2546252	51891565	48129721	75.32
d69_15	F2T1	Control	d69	55859884	2148911	53710973	47098994	76.99
d69_16	F2T1	Control	d69	60261065	2940639	57320426	51133029	77.11
d69_17	F2T1	Control	d69	57661096	2985972	54675124	52523494	76.31
d69_18	F2T1	Control	d69	60871425	2985734	57885691	50062661	74.97
d69_19	F2T1	Control	d69	59542388	2881697	56660691	55540972	73.85
d69_2	F2T1	Control	d69	56961995	2329394	54632601	45191861	76.51
d69_20	F2T1	Control	d69	50404703	2356760	48047943	48375734	76.8
d69_4	F2T1	Control	d69	52024167	2602960	49421207	42809163	73.98
d69_5	F2T1	Control	d69	61120479	3044840	58075639	49162440	74.56
d69_7	F2T1	Control	d69	59962911	2776189	57186722	45754631	75.68
d69_9	F2T1	Control	d69	63110999	3027199	60083800	51310481	75.98
