## Supplementary material for "Persistent maternal memory, transient offspring effects: the temporal and sex-specific architecture of heritable heat-stress responses in zebrafish": SupplementaryFile13.TableS13_Regulated-genes-list_Livers.xlsx

### Sheet: regulated_gene_list_liver
Supplementary File 12.
Table S12. Overview of differentially expressed genes and their involvement in interaction networks in the adult liver.
All significantly differentially expressed genes identified by DESeq2 analysis (abs. log2 Fold Change ≥ 1.5 and adjusted P-value ≤ 0.05) were used to generate interaction networks in Cytoscape. Individual networks were initially constructed separately for each sex and timepoint and subsequently combined across time points to generate merged networks. In total, 261 differentially regulated genes f…
Ensembl_ID	Gene_name	Sex	regulated_F0T1	regulated_F0T2	regulated_F0T3	regulated_F1T1	regulated_F2T1	mapped_cytoscape	network_cytoscape
ENSDARG00000000189	sema6e	male	upregulated	NA	NA	NA	NA	mapped	no
ENSDARG00000000212	krt97	male	downregulated	NA	NA	NA	NA	mapped	no
ENSDARG00000000212	krt97	female	NA	NA	downregulated	NA	NA	mapped	no
ENSDARG00000000568	ell	male	downregulated	NA	NA	NA	NA	mapped	no
ENSDARG00000001354	slc6a22.2	male	NA	downregulated	NA	NA	NA	mapped	no
ENSDARG00000001953	pfkfb3	female	NA	NA	downregulated	NA	NA	mapped	yes
ENSDARG00000001953	pfkfb3	male	downregulated	NA	NA	NA	NA	mapped	yes
ENSDARG00000002071	adss2	female	NA	NA	upregulated	NA	NA	mapped	yes
ENSDARG00000002196	bach1b	female	NA	NA	downregulated	NA	NA	mapped	yes
ENSDARG00000002271	zfand5b	male	NA	NA	NA	downregulated	downregulated	mapped	no
ENSDARG00000002298	ankrd22	male	NA	upregulated	NA	NA	NA	mapped	no
ENSDARG00000002339	sgf29	female	NA	NA	upregulated	NA	NA	mapped	no
ENSDARG00000002411	ENSDARG00000002411	male	NA	downregulated	NA	NA	NA	mapped	no
ENSDARG00000002411	ENSDARG00000002411	female	NA	NA	NA	downregulated	NA	mapped	no
ENSDARG00000002745	tdh	female	NA	NA	downregulated	NA	NA	mapped	no
ENSDARG00000003523	itln3	male	downregulated	NA	NA	NA	NA	mapped	yes
ENSDARG00000003576	klhl32	male	NA	upregulated	NA	upregulated	NA	mapped	no
ENSDARG00000003680	runx1t1	female	NA	NA	upregulated	NA	NA	mapped	no
ENSDARG00000003820	nr1d2a	male	NA	NA	downregulated	NA	downregulated	mapped	yes
ENSDARG00000004017	spag1a	female	NA	NA	downregulated	NA	NA	mapped	no
ENSDARG00000004060	bhlhe40	male	NA	NA	NA	NA	upregulated	mapped	yes
ENSDARG00000004078	acsl4a	male	downregulated	NA	NA	NA	NA	mapped	no
ENSDARG00000004189	cbx1a	female	NA	NA	upregulated	NA	NA	mapped	yes
ENSDARG00000004325	casp9	male	NA	NA	NA	downregulated	NA	mapped	yes
ENSDARG00000004402	elovl6	male	downregulated	NA	NA	NA	NA	mapped	no
ENSDARG00000004632	egln1b	male	downregulated	NA	NA	NA	NA	mapped	no
ENSDARG00000004672	ptk2ab	male	NA	NA	downregulated	NA	NA	mapped	no
ENSDARG00000005058	ncapd2	female	NA	NA	upregulated	NA	NA	mapped	yes
ENSDARG00000005112	cdh17	male	NA	upregulated	NA	NA	NA	mapped	no
ENSDARG00000006060	ENSDARG00000006060	male	downregulated	NA	NA	NA	NA	mapped	no
ENSDARG00000006120	tbx2b	male	downregulated	downregulated	upregulated	NA	upregulated	mapped	no
ENSDARG00000006207	gpx1b	female	NA	NA	downregulated	NA	NA	mapped	yes
ENSDARG00000006409	mapk12b	female	NA	NA	downregulated	NA	NA	mapped	no
ENSDARG00000006818	urod	female	NA	NA	upregulated	NA	NA	mapped	yes
ENSDARG00000007207	cnpy2	female	NA	NA	upregulated	NA	NA	mapped	no
ENSDARG00000007241	mycb	male	NA	NA	downregulated	NA	NA	mapped	no
ENSDARG00000007241	mycb	female	upregulated	NA	NA	NA	NA	mapped	no
ENSDARG00000007247	ric8a	male	downregulated	downregulated	NA	NA	NA	mapped	no
ENSDARG00000007271	mynn	female	NA	NA	upregulated	NA	NA	mapped	no
ENSDARG00000007349	dmrt1	male	NA	downregulated	NA	NA	NA	mapped	no
ENSDARG00000007377	odc1	male	NA	upregulated	NA	NA	NA	mapped	yes
ENSDARG00000007697	fabp7a	female	NA	NA	NA	NA	upregulated	mapped	no
ENSDARG00000008275	KLHL24	male	NA	NA	NA	NA	downregulated	mapped	no
ENSDARG00000009242	fev	male	NA	NA	NA	downregulated	NA	mapped	no
ENSDARG00000009459	slc35e4	male	NA	NA	NA	downregulated	NA	mapped	no
ENSDARG00000009978	icn	male	NA	upregulated	NA	NA	NA	mapped	yes
ENSDARG00000010437	tent5c	female	NA	NA	upregulated	NA	NA	mapped	no
ENSDARG00000010572	slc25a25a	female	NA	NA	downregulated	NA	NA	mapped	yes
ENSDARG00000011373	mknk2a	male	NA	NA	NA	NA	downregulated	mapped	no
ENSDARG00000011583	cry1b	male	NA	NA	NA	NA	downregulated	mapped	no
ENSDARG00000012019	glra1	male	NA	downregulated	NA	upregulated	NA	mapped	no
ENSDARG00000012199	gpt2	female	NA	NA	NA	upregulated	NA	mapped	yes
ENSDARG00000012381	hsc70	male	NA	NA	NA	NA	downregulated	mapped	no
ENSDARG00000012468	aacs	female	NA	NA	NA	NA	upregulated	mapped	yes
ENSDARG00000012625	prkag2a	male	NA	downregulated	NA	NA	NA	mapped	no
ENSDARG00000012914	ENSDARG00000012914	female	NA	NA	downregulated	NA	NA	mapped	no
ENSDARG00000012914	ENSDARG00000012914	male	NA	NA	NA	downregulated	NA	mapped	no
ENSDARG00000012949	SCML2	female	NA	NA	upregulated	NA	NA	mapped	no
ENSDARG00000013174	ENSDARG00000013174	male	NA	NA	NA	upregulated	NA	mapped	no
ENSDARG00000013522	pck1	male	downregulated	NA	NA	downregulated	NA	mapped	yes
ENSDARG00000013522	pck1	female	NA	NA	downregulated	NA	NA	mapped	yes
ENSDARG00000013685	vsig8b	male	NA	upregulated	NA	NA	NA	mapped	no
ENSDARG00000013721	g6pc1a.2	female	NA	NA	downregulated	NA	NA	mapped	yes
ENSDARG00000013775	si:dkey-246g23.4	male	NA	NA	NA	NA	downregulated	mapped	no
ENSDARG00000013784	zgc:77158	male	downregulated	NA	NA	NA	NA	mapped	no
ENSDARG00000013842	tbc1d19	female	NA	NA	upregulated	NA	NA	mapped	no
ENSDARG00000013871	slc5a1	male	NA	upregulated	NA	NA	NA	mapped	no
ENSDARG00000013926	slc16a9a	female	NA	NA	downregulated	NA	NA	mapped	yes
ENSDARG00000013926	slc16a9a	male	NA	NA	downregulated	NA	NA	mapped	yes
ENSDARG00000014017	rrm1	female	NA	NA	upregulated	NA	NA	mapped	yes
ENSDARG00000014047	cldn7b	male	NA	upregulated	NA	NA	NA	mapped	no
ENSDARG00000014233	septin8b	male	NA	downregulated	NA	NA	NA	mapped	no
ENSDARG00000015164	mknk2b	male	NA	NA	NA	NA	downregulated	mapped	no
ENSDARG00000015356	ENSDARG00000015356	female	NA	NA	upregulated	NA	NA	mapped	no
ENSDARG00000015805	CGNL1	female	NA	NA	upregulated	NA	NA	mapped	no
ENSDARG00000015822	sesn3	male	NA	downregulated	NA	NA	NA	mapped	no
ENSDARG00000016084	spsb4a	female	NA	NA	downregulated	NA	NA	mapped	no
ENSDARG00000016154	zfp36l1a	male	NA	NA	NA	NA	upregulated	mapped	no
ENSDARG00000016412	agt	female	NA	NA	downregulated	NA	NA	mapped	yes
ENSDARG00000016623	si:ch211-195b13.1	male	NA	NA	NA	downregulated	NA	mapped	no
ENSDARG00000016773	cishb	male	NA	upregulated	downregulated	NA	NA	mapped	no
ENSDARG00000016809	prkacab	male	NA	NA	NA	upregulated	NA	mapped	yes
ENSDARG00000016875	gys1	female	NA	NA	NA	NA	upregulated	mapped	yes
ENSDARG00000016886	dnajb9b	male	NA	NA	NA	NA	upregulated	mapped	no
ENSDARG00000016939	ENSDARG00000016939	male	upregulated	NA	NA	NA	NA	mapped	no
ENSDARG00000017602	ccng2	male	NA	NA	NA	downregulated	downregulated	mapped	no
ENSDARG00000017665	snrkb	male	NA	NA	NA	downregulated	downregulated	mapped	no
ENSDARG00000017780	rorcb	female	NA	NA	NA	downregulated	NA	mapped	no
ENSDARG00000017960	sfxn2	male	downregulated	NA	NA	NA	NA	mapped	no
ENSDARG00000018022	msh2	female	NA	NA	upregulated	NA	NA	mapped	yes
ENSDARG00000018111	kdm7aa	male	NA	NA	NA	downregulated	NA	mapped	no
ENSDARG00000018145	mid1ip1l	female	NA	NA	upregulated	NA	NA	mapped	yes
ENSDARG00000018149	slc38a4	female	NA	NA	downregulated	NA	NA	mapped	no
ENSDARG00000018266	MTHFD1	female	NA	NA	upregulated	NA	NA	mapped	yes
ENSDARG00000018296	rev1	female	NA	NA	upregulated	downregulated	NA	mapped	yes
ENSDARG00000018491	pdia4	female	NA	NA	NA	NA	upregulated	mapped	no
ENSDARG00000018524	midn	female	NA	NA	downregulated	NA	NA	mapped	no
ENSDARG00000018923	FAT2	male	upregulated	NA	NA	NA	downregulated	mapped	no
ENSDARG00000019128	tpm4b	female	NA	NA	upregulated	NA	NA	mapped	no
ENSDARG00000019302	mid1ip1b	male	NA	upregulated	NA	NA	NA	mapped	no
ENSDARG00000019304	phactr3b	male	upregulated	NA	NA	downregulated	NA	mapped	no
ENSDARG00000019529	parp1	male	upregulated	NA	NA	NA	NA	mapped	no
ENSDARG00000019713	ENSDARG00000019713	male	downregulated	NA	NA	NA	NA	mapped	no
ENSDARG00000019726	celsr2	male	NA	NA	NA	downregulated	NA	mapped	no
ENSDARG00000019746	rfng	female	NA	NA	upregulated	NA	NA	mapped	no
ENSDARG00000019815	fn1a	female	NA	NA	NA	downregulated	NA	mapped	no
ENSDARG00000020279	efcab7	female	NA	NA	NA	downregulated	NA	mapped	no
ENSDARG00000020455	ENSDARG00000020455	male	upregulated	NA	NA	NA	NA	mapped	no
ENSDARG00000020645	slc7a3a	male	downregulated	NA	NA	downregulated	NA	mapped	no
ENSDARG00000020718	ENSDARG00000020718	male	downregulated	NA	NA	NA	NA	mapped	no
ENSDARG00000020871	PTPRZ1	female	NA	NA	upregulated	NA	NA	mapped	no
ENSDARG00000020876	PDK2	male	NA	NA	NA	downregulated	downregulated	mapped	no
ENSDARG00000021059	alas1	female	NA	NA	upregulated	NA	NA	mapped	yes
ENSDARG00000021250	slc25a48	female	NA	NA	downregulated	NA	NA	mapped	yes
ENSDARG00000021250	slc25a48	male	NA	downregulated	NA	downregulated	NA	mapped	yes
ENSDARG00000021372	tob1b	male	downregulated	NA	NA	NA	NA	mapped	no
ENSDARG00000021896	asap3	male	NA	downregulated	NA	NA	NA	mapped	no
ENSDARG00000022045	ENSDARG00000022045	female	NA	NA	upregulated	NA	NA	mapped	no
ENSDARG00000022424	slc26a5	male	downregulated	NA	NA	downregulated	downregulated	mapped	no
ENSDARG00000022456	eno1a	female	NA	NA	NA	NA	upregulated	mapped	yes
ENSDARG00000022895	MCF2	male	NA	upregulated	NA	NA	NA	mapped	no
ENSDARG00000022904	skilb	male	downregulated	NA	NA	NA	NA	mapped	no
ENSDARG00000023176	tdo2b	female	NA	NA	downregulated	NA	NA	mapped	yes
ENSDARG00000023176	tdo2b	male	downregulated	downregulated	NA	NA	downregulated	mapped	yes
ENSDARG00000023217	ENSDARG00000023217	male	downregulated	NA	NA	NA	NA	mapped	no
ENSDARG00000025089	LOXL4	male	NA	upregulated	NA	NA	NA	mapped	no
ENSDARG00000025522	sgk1	male	downregulated	NA	NA	NA	upregulated	mapped	yes
ENSDARG00000025522	sgk1	female	NA	NA	downregulated	NA	NA	mapped	yes
ENSDARG00000025788	chp2	male	upregulated	NA	NA	NA	NA	mapped	no
ENSDARG00000025859	lmf2b	male	upregulated	NA	NA	NA	NA	mapped	no
ENSDARG00000026098	si:dkey-13a21.4	male	upregulated	NA	NA	NA	NA	mapped	no
ENSDARG00000026871	uchl1	male	downregulated	NA	NA	NA	NA	mapped	no
ENSDARG00000027529	hmox1a	female	NA	NA	downregulated	NA	NA	mapped	yes
ENSDARG00000027620	bco2l	female	NA	NA	upregulated	NA	NA	mapped	no
ENSDARG00000028017	tp53inp1	male	NA	NA	NA	NA	downregulated	mapped	no
ENSDARG00000028275	sult1st1	female	NA	NA	NA	NA	upregulated	mapped	yes
ENSDARG00000028275	sult1st1	male	downregulated	NA	NA	NA	NA	mapped	yes
ENSDARG00000028517	hbp1	male	NA	NA	NA	downregulated	NA	mapped	no
ENSDARG00000029072	klf6a	female	NA	NA	downregulated	NA	NA	mapped	no
ENSDARG00000029075	pfkfb4b	male	NA	NA	downregulated	downregulated	NA	mapped	yes
ENSDARG00000029105	ENSDARG00000029105	male	NA	downregulated	NA	NA	downregulated	mapped	no
ENSDARG00000029105	ENSDARG00000029105	female	NA	NA	NA	downregulated	NA	mapped	no
ENSDARG00000029439	atp2a2a	female	NA	NA	NA	upregulated	NA	mapped	no
ENSDARG00000029476	ldlra	male	NA	NA	NA	NA	downregulated	mapped	no
ENSDARG00000029856	cnn3b	female	NA	NA	upregulated	NA	NA	mapped	no
ENSDARG00000029866	slc6a14	male	NA	upregulated	NA	NA	NA	mapped	no
ENSDARG00000029936	grtp1a	male	downregulated	NA	NA	NA	NA	mapped	no
ENSDARG00000030326	efna1a	male	NA	NA	NA	NA	downregulated	mapped	no
ENSDARG00000030756	dnmt1	female	NA	NA	upregulated	NA	NA	mapped	yes
ENSDARG00000030844	klf11a	male	downregulated	NA	NA	NA	NA	mapped	no
ENSDARG00000031336	ENSDARG00000031336	male	NA	NA	NA	downregulated	downregulated	mapped	no
ENSDARG00000031426	ENSDARG00000031426	female	NA	NA	downregulated	NA	NA	mapped	no
ENSDARG00000031426	ENSDARG00000031426	male	NA	NA	downregulated	downregulated	downregulated	mapped	no
ENSDARG00000031598	CALB1	male	NA	NA	NA	upregulated	NA	mapped	no
ENSDARG00000031616	g6pc1a.1	female	NA	NA	downregulated	NA	NA	mapped	yes
ENSDARG00000031616	g6pc1a.1	male	downregulated	NA	NA	NA	NA	mapped	yes
ENSDARG00000031776	fthl27	male	downregulated	NA	NA	NA	NA	mapped	no
ENSDARG00000031929	stard14	male	NA	upregulated	NA	NA	NA	mapped	no
ENSDARG00000032010	slc15a2	female	NA	NA	upregulated	NA	NA	mapped	no
ENSDARG00000032272	sat1b	male	NA	NA	NA	NA	downregulated	mapped	no
ENSDARG00000032340	serhl	female	NA	NA	upregulated	NA	NA	mapped	no
ENSDARG00000032469	ampd3b	female	NA	NA	NA	downregulated	NA	mapped	no
ENSDARG00000032618	mgst1.1	female	NA	NA	upregulated	NA	NA	mapped	yes
ENSDARG00000032623	rcan3	male	NA	NA	NA	downregulated	NA	mapped	no
ENSDARG00000032868	PDE4B	male	NA	NA	NA	NA	upregulated	mapped	no
ENSDARG00000032951	NRBP2	female	NA	NA	upregulated	NA	NA	mapped	no
ENSDARG00000032951	NRBP2	male	upregulated	NA	NA	NA	NA	mapped	no
ENSDARG00000033071	ENSDARG00000033071	male	upregulated	NA	NA	NA	NA	mapped	no
ENSDARG00000033437	rps6ka1	female	NA	upregulated	NA	NA	NA	mapped	no
ENSDARG00000033614	rasgef1ba	male	NA	NA	downregulated	downregulated	downregulated	mapped	no
ENSDARG00000033616	selenon	female	NA	NA	NA	NA	upregulated	mapped	no
ENSDARG00000033845	ENSDARG00000033845	female	NA	NA	downregulated	NA	NA	mapped	no
ENSDARG00000034095	ENSDARG00000034095	female	NA	NA	NA	upregulated	NA	mapped	no
ENSDARG00000034503	per2	male	NA	NA	NA	downregulated	NA	mapped	no
ENSDARG00000034871	MID2	male	downregulated	NA	NA	NA	NA	mapped	no
ENSDARG00000035198	gcnt4a	male	NA	upregulated	NA	NA	NA	mapped	no
ENSDARG00000035578	hs3st1l2	male	NA	upregulated	NA	NA	NA	mapped	no
ENSDARG00000035595	ficd	male	NA	NA	NA	NA	upregulated	mapped	no
ENSDARG00000035601	dao.3	male	NA	downregulated	NA	NA	NA	mapped	yes
ENSDARG00000035954	tdp2b	female	NA	NA	upregulated	NA	NA	mapped	no
ENSDARG00000036028	arrdc3b	male	downregulated	NA	NA	NA	NA	mapped	no
ENSDARG00000036074	cebpa	male	NA	NA	NA	NA	upregulated	mapped	no
ENSDARG00000036107	txnipa	female	NA	NA	downregulated	NA	NA	mapped	no
ENSDARG00000036107	txnipa	male	NA	upregulated	NA	NA	NA	mapped	no
ENSDARG00000036239	gatm	male	NA	downregulated	NA	NA	NA	mapped	yes
ENSDARG00000036239	gatm	female	NA	NA	NA	NA	upregulated	mapped	yes
ENSDARG00000036830	krt91	female	NA	NA	downregulated	NA	NA	mapped	no
ENSDARG00000036833	upp2	male	downregulated	NA	NA	NA	NA	mapped	yes
ENSDARG00000036848	SLC43A2	male	NA	NA	NA	downregulated	downregulated	mapped	no
ENSDARG00000036864	slc34a2b	male	NA	upregulated	NA	NA	NA	mapped	no
ENSDARG00000036965	rnf24	male	NA	downregulated	NA	downregulated	downregulated	mapped	no
ENSDARG00000036993	erbb3b	male	NA	NA	NA	NA	downregulated	mapped	no
ENSDARG00000036993	erbb3b	female	NA	NA	NA	NA	upregulated	mapped	no
ENSDARG00000037012	slc3a2b	male	NA	NA	NA	downregulated	NA	mapped	yes
ENSDARG00000037012	slc3a2b	female	NA	NA	NA	NA	upregulated	mapped	yes
ENSDARG00000037101	mtmr7a	male	downregulated	NA	NA	NA	NA	mapped	no
ENSDARG00000037121	mat2ab	male	downregulated	NA	NA	NA	NA	mapped	yes
ENSDARG00000037555	atoh8	female	NA	NA	upregulated	NA	NA	mapped	no
ENSDARG00000037618	ddit4	male	NA	NA	downregulated	downregulated	downregulated	mapped	yes
ENSDARG00000038095	socs1a	male	NA	NA	downregulated	NA	NA	mapped	no
ENSDARG00000038398	PMM1	female	NA	NA	downregulated	NA	NA	mapped	yes
ENSDARG00000038398	PMM1	male	downregulated	NA	NA	downregulated	downregulated	mapped	yes
ENSDARG00000038666	igfbp1b	female	NA	NA	downregulated	NA	NA	mapped	no
ENSDARG00000038666	igfbp1b	male	NA	NA	NA	downregulated	NA	mapped	no
ENSDARG00000039215	arrb2a	female	NA	NA	upregulated	NA	NA	mapped	no
ENSDARG00000039269	arg2	male	downregulated	downregulated	NA	NA	NA	mapped	yes
ENSDARG00000039269	arg2	female	NA	NA	downregulated	NA	NA	mapped	yes
ENSDARG00000039579	cfd	male	NA	upregulated	NA	NA	NA	mapped	no
ENSDARG00000039650	itm2cb	male	NA	downregulated	NA	NA	NA	mapped	no
ENSDARG00000039931	slc25a33	male	downregulated	NA	NA	NA	NA	mapped	yes
ENSDARG00000039943	tent5ba	female	NA	NA	NA	NA	upregulated	mapped	no
ENSDARG00000040059	gbp	male	NA	NA	NA	upregulated	NA	mapped	no
ENSDARG00000040178	havcr1	male	upregulated	NA	NA	NA	NA	mapped	no
ENSDARG00000040295	apoeb	female	NA	NA	downregulated	NA	NA	mapped	yes
ENSDARG00000040890	fdps	female	NA	NA	NA	NA	upregulated	mapped	yes
ENSDARG00000040926	nr2f2	male	NA	upregulated	NA	NA	NA	mapped	no
ENSDARG00000040971	zgc:92606	male	NA	NA	NA	downregulated	NA	mapped	yes
ENSDARG00000041022	pdcd4b	male	downregulated	NA	NA	NA	NA	mapped	yes
ENSDARG00000041220	ftr53	male	NA	NA	NA	NA	upregulated	mapped	no
ENSDARG00000041428	yrdc	male	NA	upregulated	NA	NA	NA	mapped	no
ENSDARG00000041607	eif4ebp3l	male	NA	NA	NA	NA	downregulated	mapped	no
ENSDARG00000041623	mt2	male	downregulated	NA	NA	NA	NA	mapped	no
ENSDARG00000042357	cldnk	male	NA	upregulated	NA	NA	NA	mapped	no
ENSDARG00000042690	s1pr1	male	NA	upregulated	NA	NA	NA	mapped	no
ENSDARG00000042727	exo5	male	downregulated	NA	NA	NA	NA	mapped	no
ENSDARG00000042737	slc52a3	male	NA	upregulated	NA	NA	NA	mapped	no
ENSDARG00000042807	slc16a4	male	NA	NA	NA	downregulated	NA	mapped	no
ENSDARG00000042920	sult3st3	female	NA	NA	downregulated	NA	NA	mapped	no
ENSDARG00000042946	hook1	female	NA	NA	upregulated	NA	NA	mapped	yes
ENSDARG00000042977	nfil3	male	NA	NA	NA	upregulated	NA	mapped	no
ENSDARG00000043026	ttbk2b	male	NA	upregulated	NA	NA	NA	mapped	no
ENSDARG00000043257	ckbb	female	NA	NA	upregulated	NA	NA	mapped	no
ENSDARG00000043536	si:dkey-86e18.1	male	NA	NA	NA	NA	downregulated	mapped	no
ENSDARG00000043646	slc6a8	male	NA	NA	NA	NA	downregulated	mapped	no
ENSDARG00000043850	ftr54	male	NA	NA	NA	upregulated	NA	mapped	no
ENSDARG00000043997	cyp2x8	female	NA	NA	NA	NA	downregulated	mapped	yes
ENSDARG00000043997	cyp2x8	male	downregulated	NA	NA	NA	NA	mapped	yes
ENSDARG00000044002	cyp2x7	female	NA	NA	NA	NA	upregulated	mapped	yes
ENSDARG00000044010	loxl2a	male	NA	NA	NA	downregulated	downregulated	mapped	no
ENSDARG00000044142	acss1	male	downregulated	NA	NA	NA	NA	mapped	yes
ENSDARG00000044511	etv5b	male	NA	downregulated	NA	NA	NA	mapped	no
ENSDARG00000044612	c1qb	male	upregulated	NA	NA	NA	NA	mapped	no
ENSDARG00000044613	c1qa	male	upregulated	NA	NA	NA	NA	mapped	no
ENSDARG00000044642	sc5d	female	NA	NA	upregulated	NA	NA	mapped	yes
ENSDARG00000044655	st14b	male	NA	upregulated	NA	NA	NA	mapped	no
ENSDARG00000044688	dusp4	male	NA	NA	NA	upregulated	NA	mapped	no
ENSDARG00000045003	plvapb	male	NA	downregulated	NA	NA	NA	mapped	no
ENSDARG00000045015	cyp27b1	male	NA	upregulated	downregulated	NA	NA	mapped	yes
ENSDARG00000045015	cyp27b1	female	upregulated	NA	NA	NA	downregulated	mapped	yes
ENSDARG00000045074	arl4d	male	NA	NA	NA	NA	downregulated	mapped	no
ENSDARG00000045094	smad10a	male	downregulated	NA	NA	NA	NA	mapped	no
ENSDARG00000045568	bcat1	male	downregulated	downregulated	NA	NA	NA	mapped	yes
ENSDARG00000045636	RBL2	female	NA	NA	NA	downregulated	NA	mapped	no
ENSDARG00000045695	myca	male	downregulated	NA	NA	NA	NA	mapped	yes
ENSDARG00000045708	adm2a	male	downregulated	NA	NA	NA	NA	mapped	no
ENSDARG00000045843	apex1	male	upregulated	NA	NA	NA	NA	mapped	no
ENSDARG00000046054	ENSDARG00000046054	male	NA	NA	NA	NA	downregulated	mapped	no
ENSDARG00000046098	ebp	female	NA	NA	NA	NA	upregulated	mapped	yes
ENSDARG00000051925	cyb5r2	male	NA	downregulated	NA	NA	NA	mapped	yes
ENSDARG00000051939	pcxb	female	NA	NA	downregulated	downregulated	NA	mapped	yes
ENSDARG00000052011	rrad	female	NA	NA	downregulated	NA	NA	mapped	no
ENSDARG00000052016	cabp2a	male	NA	downregulated	NA	NA	NA	mapped	yes
ENSDARG00000052045	ggt5a	female	NA	NA	NA	upregulated	NA	mapped	no
ENSDARG00000052072	dnajb9a	male	NA	NA	NA	NA	upregulated	mapped	no
ENSDARG00000052113	hexa	male	downregulated	NA	NA	NA	NA	mapped	no
ENSDARG00000052115	ehf	male	NA	upregulated	NA	NA	NA	mapped	no
ENSDARG00000052131	gli3	male	NA	NA	NA	NA	upregulated	mapped	no
ENSDARG00000052388	pcgf5b	male	downregulated	NA	NA	NA	NA	mapped	no
ENSDARG00000052462	pisd	female	NA	NA	upregulated	NA	NA	mapped	no
ENSDARG00000052468	gsk3bb	female	NA	NA	downregulated	NA	NA	mapped	no
ENSDARG00000052734	hmgcra	female	NA	NA	upregulated	NA	NA	mapped	no
ENSDARG00000052734	hmgcra	male	NA	upregulated	NA	NA	NA	mapped	no
ENSDARG00000052907	bcl7a	female	NA	NA	upregulated	NA	NA	mapped	no
ENSDARG00000053483	zgc:113054	female	NA	NA	upregulated	NA	NA	mapped	yes
ENSDARG00000054087	IRS1	male	NA	NA	NA	NA	downregulated	mapped	no
ENSDARG00000054250	crbn	female	NA	NA	NA	downregulated	NA	mapped	no
ENSDARG00000054534	ACOT12	male	NA	downregulated	NA	NA	NA	mapped	no
ENSDARG00000054814	ENSDARG00000054814	male	NA	downregulated	NA	NA	NA	mapped	no
ENSDARG00000054814	ENSDARG00000054814	female	NA	NA	NA	NA	upregulated	mapped	no
ENSDARG00000055136	ENSDARG00000055136	male	upregulated	NA	NA	NA	NA	mapped	no
ENSDARG00000055163	epoa	male	NA	upregulated	NA	NA	NA	mapped	no
ENSDARG00000055292	atg9b	female	NA	NA	downregulated	NA	NA	mapped	no
ENSDARG00000055502	ENSDARG00000055502	female	NA	NA	downregulated	NA	NA	mapped	no
ENSDARG00000055575	pcolce2b	male	NA	NA	NA	upregulated	NA	mapped	no
ENSDARG00000055591	pipox	male	upregulated	NA	NA	NA	NA	mapped	no
ENSDARG00000055722	BCO2	male	NA	downregulated	NA	NA	NA	mapped	no
ENSDARG00000055722	BCO2	female	NA	NA	upregulated	downregulated	NA	mapped	no
ENSDARG00000055743	ankrd54	female	NA	NA	NA	NA	upregulated	mapped	no
ENSDARG00000055835	ENSDARG00000055835	female	NA	NA	upregulated	NA	NA	mapped	no
ENSDARG00000055835	ENSDARG00000055835	male	NA	upregulated	NA	NA	NA	mapped	no
ENSDARG00000055876	msmo1	female	NA	NA	upregulated	NA	NA	mapped	yes
ENSDARG00000055912	nipa2	female	NA	NA	downregulated	NA	NA	mapped	no
ENSDARG00000056141	coq10b	male	downregulated	NA	NA	NA	NA	mapped	no
ENSDARG00000056376	ankrd37	male	NA	NA	NA	downregulated	NA	mapped	no
ENSDARG00000056379	cldc1	female	NA	NA	downregulated	NA	NA	mapped	no
ENSDARG00000056462	crp2	male	NA	NA	NA	NA	downregulated	mapped	no
ENSDARG00000056590	calca	male	NA	NA	upregulated	downregulated	NA	mapped	no
ENSDARG00000056633	fgf13b	female	NA	NA	downregulated	NA	NA	mapped	no
ENSDARG00000056713	pskh1	female	NA	NA	downregulated	NA	NA	mapped	no
ENSDARG00000057121	c7b	male	NA	NA	NA	downregulated	NA	mapped	no
ENSDARG00000057121	c7b	female	NA	NA	downregulated	NA	NA	mapped	no
ENSDARG00000057241	tnfsf10	male	NA	downregulated	NA	upregulated	NA	mapped	no
ENSDARG00000057352	slc25a29	female	NA	NA	downregulated	NA	NA	mapped	no
ENSDARG00000057706	tm4sf21a	male	NA	upregulated	NA	NA	NA	mapped	no
ENSDARG00000057714	cmah	male	NA	upregulated	NA	NA	NA	mapped	yes
ENSDARG00000058048	ugt5e1	male	NA	NA	NA	NA	downregulated	mapped	no
ENSDARG00000058206	si:ch211-153b23.5	male	NA	upregulated	NA	NA	NA	mapped	no
ENSDARG00000058285	cpt1b	male	NA	NA	NA	NA	downregulated	mapped	no
ENSDARG00000058371	krt5	female	downregulated	NA	downregulated	NA	NA	mapped	no
ENSDARG00000058606	sik1	male	downregulated	NA	NA	NA	NA	mapped	no
ENSDARG00000058606	sik1	female	NA	upregulated	NA	NA	NA	mapped	no
ENSDARG00000059003	ENSDARG00000059003	male	NA	upregulated	NA	NA	NA	mapped	no
ENSDARG00000059054	pdk2b	male	NA	NA	downregulated	NA	downregulated	mapped	yes
ENSDARG00000059294	ENSDARG00000059294	male	upregulated	NA	NA	NA	NA	mapped	no
ENSDARG00000059646	nt5dc2	male	NA	NA	NA	NA	downregulated	mapped	no
ENSDARG00000059690	slc29a4a	female	NA	NA	downregulated	NA	NA	mapped	no
ENSDARG00000059746	plod1a	female	NA	NA	NA	NA	upregulated	mapped	no
ENSDARG00000059805	slc25a38a	male	NA	NA	NA	downregulated	downregulated	mapped	no
ENSDARG00000059809	caska	male	NA	downregulated	NA	NA	NA	mapped	yes
ENSDARG00000059824	soat2	male	NA	NA	NA	downregulated	NA	mapped	yes
ENSDARG00000059824	soat2	female	NA	NA	downregulated	NA	NA	mapped	yes
ENSDARG00000059900	TBC1D9	male	downregulated	NA	NA	NA	NA	mapped	no
ENSDARG00000059972	raly	male	NA	NA	NA	downregulated	NA	mapped	no
ENSDARG00000059978	cplx4a	female	NA	NA	upregulated	NA	NA	mapped	no
ENSDARG00000060102	KANK1	male	downregulated	downregulated	NA	NA	NA	mapped	no
ENSDARG00000060113	znf395a	female	NA	NA	NA	NA	upregulated	mapped	no
ENSDARG00000060113	znf395a	male	NA	NA	NA	downregulated	NA	mapped	no
ENSDARG00000060246	slc16a6b	male	downregulated	NA	NA	NA	NA	mapped	no
ENSDARG00000060280	PDE9A	female	NA	NA	upregulated	NA	NA	mapped	no
ENSDARG00000060316	cish	male	NA	NA	NA	upregulated	NA	mapped	no
ENSDARG00000060316	cish	female	NA	NA	NA	upregulated	NA	mapped	no
ENSDARG00000060482	ENSDARG00000060482	female	NA	NA	NA	upregulated	NA	mapped	no
ENSDARG00000060496	ENSDARG00000060496	male	downregulated	NA	NA	NA	NA	mapped	no
ENSDARG00000060620	lig4	female	NA	NA	upregulated	NA	NA	mapped	yes
ENSDARG00000060745	pgm5	female	NA	NA	upregulated	NA	NA	mapped	no
ENSDARG00000060862	ATXN1	male	downregulated	NA	NA	NA	NA	mapped	no
ENSDARG00000060977	zgc:153018	male	NA	downregulated	NA	NA	NA	mapped	no
ENSDARG00000061081	ENSDARG00000061081	male	NA	upregulated	NA	downregulated	NA	mapped	no
ENSDARG00000061226	timp2a	male	downregulated	NA	NA	NA	NA	mapped	no
ENSDARG00000061265	LMLN	male	NA	upregulated	NA	NA	NA	mapped	no
ENSDARG00000061274	lss	female	NA	NA	NA	NA	upregulated	mapped	yes
ENSDARG00000061354	foxred2	female	NA	NA	downregulated	NA	NA	mapped	no
ENSDARG00000061544	ANO6	female	NA	NA	downregulated	NA	NA	mapped	no
ENSDARG00000061580	kctd7	male	NA	NA	NA	upregulated	NA	mapped	yes
ENSDARG00000061660	ENSDARG00000061660	female	NA	NA	downregulated	NA	NA	mapped	no
ENSDARG00000061948	amotl2b	male	NA	NA	NA	downregulated	NA	mapped	no
ENSDARG00000061952	ecpas	male	NA	NA	NA	downregulated	downregulated	mapped	no
ENSDARG00000062080	shc2	female	NA	NA	downregulated	NA	NA	mapped	no
ENSDARG00000062518	ulk1a	male	NA	NA	downregulated	downregulated	downregulated	mapped	yes
ENSDARG00000062552	lpar6a	male	downregulated	NA	NA	NA	NA	mapped	no
ENSDARG00000062575	ENSDARG00000062575	male	downregulated	NA	NA	NA	NA	mapped	no
ENSDARG00000062579	kremen1	male	upregulated	upregulated	NA	NA	NA	mapped	no
ENSDARG00000062688	ENSDARG00000062688	male	upregulated	NA	NA	NA	NA	mapped	no
ENSDARG00000062770	snx21	male	NA	downregulated	NA	NA	NA	mapped	no
ENSDARG00000062817	crym	female	NA	NA	upregulated	NA	NA	mapped	yes
ENSDARG00000062955	dipk1aa	male	downregulated	NA	NA	NA	NA	mapped	no
ENSDARG00000062956	DAGLA	male	NA	NA	NA	downregulated	NA	mapped	no
ENSDARG00000063509	LRRC58	male	upregulated	NA	NA	NA	downregulated	mapped	no
ENSDARG00000067630	zgc:154075	male	NA	NA	NA	downregulated	NA	mapped	no
ENSDARG00000067730	TRPC6	female	NA	NA	upregulated	NA	NA	mapped	no
ENSDARG00000067741	itpkcb	female	NA	NA	downregulated	NA	NA	mapped	no
ENSDARG00000067829	PPARGC1A	female	NA	NA	downregulated	NA	NA	mapped	yes
ENSDARG00000068128	ppp1r15b	female	NA	NA	downregulated	NA	NA	mapped	no
ENSDARG00000068143	slc39a6	male	NA	NA	downregulated	NA	NA	mapped	no
ENSDARG00000068194	klf9	male	NA	NA	downregulated	NA	downregulated	mapped	no
ENSDARG00000068194	klf9	female	NA	NA	downregulated	NA	NA	mapped	no
ENSDARG00000068283	cyp2x10.1	male	NA	upregulated	NA	NA	NA	mapped	no
ENSDARG00000068290	si:dkey-286h2.3	female	NA	NA	upregulated	NA	NA	mapped	yes
ENSDARG00000068369	angptl2b	male	NA	NA	NA	downregulated	NA	mapped	no
ENSDARG00000068478	gpx4a	male	downregulated	NA	NA	NA	NA	mapped	no
ENSDARG00000068515	chs1	male	downregulated	NA	NA	NA	NA	mapped	no
ENSDARG00000068572	slc16a1b	female	NA	NA	downregulated	NA	NA	mapped	yes
ENSDARG00000068745	ENSDARG00000068745	male	NA	upregulated	NA	NA	NA	mapped	no
ENSDARG00000068910	nos1	male	NA	NA	NA	downregulated	NA	mapped	no
ENSDARG00000069095	GLS2	male	NA	downregulated	NA	NA	NA	mapped	yes
ENSDARG00000069282	bbc3	male	NA	NA	downregulated	downregulated	downregulated	mapped	no
ENSDARG00000069282	bbc3	female	NA	NA	downregulated	NA	NA	mapped	no
ENSDARG00000069293	ahsg2	female	downregulated	NA	NA	NA	NA	mapped	no
ENSDARG00000069295	bcl6ab	male	NA	NA	NA	downregulated	NA	mapped	no
ENSDARG00000069342	zgc:153115	male	NA	upregulated	NA	NA	NA	mapped	no
ENSDARG00000069375	zgc:162608	male	NA	NA	NA	NA	downregulated	mapped	no
ENSDARG00000069441	LPAR6	male	NA	downregulated	NA	NA	NA	mapped	no
ENSDARG00000069472	chsy3	male	NA	NA	upregulated	NA	NA	mapped	no
ENSDARG00000069698	LRGUK	female	NA	NA	upregulated	NA	NA	mapped	yes
ENSDARG00000069706	prmt6	male	NA	upregulated	NA	NA	NA	mapped	no
ENSDARG00000069745	slc35f2	male	NA	upregulated	NA	NA	NA	mapped	no
ENSDARG00000069904	ENSDARG00000069904	male	upregulated	NA	NA	NA	NA	mapped	no
ENSDARG00000070021	cyp3c4	female	NA	NA	upregulated	NA	NA	mapped	yes
ENSDARG00000070278	mettl14	female	NA	NA	upregulated	NA	NA	mapped	no
ENSDARG00000070448	grk4	female	NA	NA	upregulated	NA	NA	mapped	no
ENSDARG00000070522	CACNA1I	female	NA	NA	downregulated	NA	NA	mapped	no
ENSDARG00000070558	si:ch211-93g23.2	male	NA	downregulated	NA	NA	NA	mapped	no
ENSDARG00000070567	ENSDARG00000070567	male	NA	downregulated	NA	NA	NA	mapped	no
ENSDARG00000070683	dkk3b	female	NA	NA	NA	NA	upregulated	mapped	no
ENSDARG00000070735	rnd2	female	NA	NA	NA	NA	upregulated	mapped	no
ENSDARG00000070775	cyp2x9	male	downregulated	NA	NA	NA	NA	mapped	yes
ENSDARG00000070775	cyp2x9	female	NA	NA	NA	NA	downregulated	mapped	yes
ENSDARG00000070833	lin52	male	upregulated	NA	NA	NA	NA	mapped	no
ENSDARG00000070864	bcl6aa	male	NA	downregulated	NA	downregulated	NA	mapped	no
ENSDARG00000071021	papss2a	male	downregulated	NA	NA	NA	NA	mapped	no
ENSDARG00000071555	TMEM263	male	NA	downregulated	NA	NA	NA	mapped	yes
ENSDARG00000071562	mtus1a	female	NA	NA	upregulated	NA	NA	mapped	no
ENSDARG00000071657	si:dkey-19a16.4	male	NA	upregulated	NA	NA	NA	mapped	no
ENSDARG00000071724	ankha	male	NA	NA	downregulated	NA	NA	mapped	no
ENSDARG00000073704	ENSDARG00000073704	male	NA	NA	NA	NA	downregulated	mapped	no
ENSDARG00000073732	ENSDARG00000073732	male	downregulated	NA	NA	NA	NA	mapped	no
ENSDARG00000073769	MAGI2	male	NA	NA	NA	NA	upregulated	mapped	no
ENSDARG00000074184	ARHGAP32	male	upregulated	NA	NA	NA	NA	mapped	no
ENSDARG00000074287	sptlc2b	male	downregulated	NA	NA	NA	NA	mapped	no
ENSDARG00000074378	junba	male	downregulated	NA	NA	NA	NA	mapped	no
ENSDARG00000074425	si:busm1-57f23.1	female	NA	NA	downregulated	NA	NA	mapped	no
ENSDARG00000074508	ENSDARG00000074508	female	NA	NA	NA	NA	upregulated	mapped	no
ENSDARG00000074638	LOXHD1	male	NA	NA	NA	downregulated	NA	mapped	no
ENSDARG00000074697	npdc1a	female	NA	NA	NA	NA	upregulated	mapped	no
ENSDARG00000074721	RASSF9	male	NA	NA	NA	downregulated	downregulated	mapped	no
ENSDARG00000074968	polr2m	male	NA	upregulated	NA	NA	NA	mapped	no
ENSDARG00000075017	MYZAP	male	NA	NA	NA	NA	downregulated	mapped	no
ENSDARG00000075048	ENSDARG00000075048	male	NA	downregulated	NA	NA	NA	mapped	no
ENSDARG00000075053	sccpdha.2	male	downregulated	downregulated	NA	NA	NA	mapped	no
ENSDARG00000075083	PRKDC	female	NA	NA	upregulated	NA	NA	mapped	yes
ENSDARG00000075159	MELTF	male	NA	NA	NA	upregulated	NA	mapped	no
ENSDARG00000075282	IRS2	male	NA	NA	NA	downregulated	NA	mapped	no
ENSDARG00000075725	CEP152	male	NA	upregulated	NA	NA	NA	mapped	no
ENSDARG00000075853	ENSDARG00000075853	male	upregulated	NA	NA	NA	NA	mapped	no
ENSDARG00000076011	PPM1K	male	NA	downregulated	NA	NA	NA	mapped	no
ENSDARG00000076025	DGKZ	male	upregulated	NA	NA	NA	NA	mapped	no
ENSDARG00000076075	myh7ba	male	NA	NA	NA	upregulated	NA	mapped	no
ENSDARG00000076227	ROR2	female	NA	NA	upregulated	NA	NA	mapped	no
ENSDARG00000076294	ENSDARG00000076294	female	NA	NA	NA	upregulated	NA	mapped	no
ENSDARG00000076308	pdp1	male	NA	downregulated	NA	NA	NA	mapped	no
ENSDARG00000076554	cdkn1a	male	downregulated	NA	NA	NA	NA	mapped	yes
ENSDARG00000076563	rarres3l	male	downregulated	NA	NA	NA	NA	mapped	yes
ENSDARG00000076592	man1b1b	male	NA	NA	NA	downregulated	NA	mapped	no
ENSDARG00000076657	plagl2	female	NA	NA	NA	downregulated	NA	mapped	no
ENSDARG00000076950	ENSDARG00000076950	male	downregulated	NA	NA	NA	NA	mapped	no
ENSDARG00000077087	ENSDARG00000077087	female	NA	NA	upregulated	NA	NA	mapped	no
ENSDARG00000077121	cyp26b1	female	NA	NA	NA	NA	upregulated	mapped	yes
ENSDARG00000077169	si:ch211-153b23.4	male	NA	upregulated	NA	NA	NA	mapped	no
ENSDARG00000077176	zgc:174888	male	NA	NA	NA	upregulated	NA	mapped	no
ENSDARG00000077372	tfr1b	male	NA	NA	NA	NA	downregulated	mapped	yes
ENSDARG00000077492	ATP8A2	male	NA	upregulated	NA	NA	NA	mapped	no
ENSDARG00000077492	ATP8A2	female	NA	NA	NA	upregulated	NA	mapped	no
ENSDARG00000077637	mal2	female	NA	NA	upregulated	NA	NA	mapped	yes
ENSDARG00000077722	PPP2R3A	male	NA	upregulated	NA	NA	NA	mapped	no
ENSDARG00000077726	NOCT	female	NA	NA	NA	upregulated	NA	mapped	no
ENSDARG00000077769	cited1	male	upregulated	NA	NA	NA	NA	mapped	no
ENSDARG00000077782	ACER2	male	NA	NA	NA	NA	downregulated	mapped	no
ENSDARG00000077872	ENSDARG00000077872	male	NA	NA	upregulated	NA	NA	not mapped	no
ENSDARG00000077982	ELF3	male	NA	NA	NA	NA	upregulated	mapped	no
ENSDARG00000078001	ENSDARG00000078001	female	NA	NA	upregulated	NA	NA	mapped	yes
ENSDARG00000078001	ENSDARG00000078001	male	NA	NA	NA	upregulated	upregulated	mapped	yes
ENSDARG00000078026	zcchc24	female	NA	NA	upregulated	NA	NA	mapped	yes
ENSDARG00000078108	ENSDARG00000078108	male	NA	upregulated	NA	NA	NA	mapped	no
ENSDARG00000078123	SLITRK3	female	NA	NA	upregulated	NA	NA	mapped	no
ENSDARG00000078238	NACC1	female	NA	NA	NA	downregulated	NA	mapped	no
ENSDARG00000078567	lonrf1	male	NA	NA	NA	downregulated	downregulated	mapped	yes
ENSDARG00000078619	pnp5a	male	downregulated	NA	NA	NA	NA	mapped	yes
ENSDARG00000078729	ACKR4	female	NA	NA	downregulated	NA	NA	mapped	no
ENSDARG00000078731	ENSDARG00000078731	male	upregulated	NA	NA	NA	NA	mapped	no
ENSDARG00000078757	ENSDARG00000078757	male	NA	NA	upregulated	NA	NA	mapped	no
ENSDARG00000078865	CXXC5	female	NA	NA	downregulated	NA	NA	mapped	no
ENSDARG00000078882	SLC22A31	female	NA	NA	downregulated	NA	NA	mapped	no
ENSDARG00000079095	ENSDARG00000079095	male	NA	NA	NA	downregulated	NA	mapped	no
ENSDARG00000079308	tor3a	male	upregulated	NA	NA	NA	NA	mapped	no
ENSDARG00000079347	zgc:194659	female	NA	NA	upregulated	downregulated	NA	mapped	no
ENSDARG00000079377	ARHGEF38	male	NA	downregulated	NA	NA	NA	mapped	no
ENSDARG00000079486	fam20a	male	NA	downregulated	NA	NA	NA	mapped	no
ENSDARG00000079497	tcima	male	NA	NA	downregulated	NA	NA	mapped	no
ENSDARG00000079504	mfn2	male	downregulated	NA	NA	NA	NA	mapped	no
ENSDARG00000079549	ENSDARG00000079549	female	NA	NA	upregulated	NA	NA	mapped	no
ENSDARG00000079553	cd83	male	NA	upregulated	NA	NA	NA	mapped	no
ENSDARG00000079572	PLCD3	male	NA	downregulated	NA	NA	NA	mapped	no
ENSDARG00000079946	sqlea	female	NA	NA	upregulated	NA	upregulated	mapped	yes
ENSDARG00000086103	slc37a1	male	downregulated	NA	NA	NA	NA	mapped	no
ENSDARG00000086495	ENSDARG00000086495	male	NA	NA	NA	NA	downregulated	mapped	no
ENSDARG00000086626	ENSDARG00000086626	female	NA	NA	upregulated	NA	NA	mapped	no
ENSDARG00000086746	ENSDARG00000086746	female	NA	NA	downregulated	NA	NA	mapped	yes
ENSDARG00000086856	stk35	male	NA	NA	downregulated	NA	NA	mapped	no
ENSDARG00000087492	ENSDARG00000087492	male	downregulated	NA	NA	NA	NA	mapped	no
ENSDARG00000087814	MFRP	female	NA	NA	downregulated	NA	NA	mapped	no
ENSDARG00000087873	ENSDARG00000087873	female	NA	NA	upregulated	NA	NA	mapped	yes
ENSDARG00000088130	ENSDARG00000088130	male	NA	NA	upregulated	NA	NA	mapped	no
ENSDARG00000088584	ENSDARG00000088584	male	NA	NA	NA	downregulated	NA	mapped	no
ENSDARG00000088584	ENSDARG00000088584	female	NA	NA	downregulated	NA	NA	mapped	no
ENSDARG00000088656	ENSDARG00000088656	male	NA	NA	NA	downregulated	NA	mapped	no
ENSDARG00000089019	si:ch211-175m2.5	male	downregulated	NA	NA	NA	NA	mapped	no
ENSDARG00000089200	ENSDARG00000089200	male	downregulated	NA	NA	NA	NA	mapped	no
ENSDARG00000089200	ENSDARG00000089200	female	NA	NA	downregulated	NA	NA	mapped	no
ENSDARG00000089362	grna.1	male	upregulated	NA	NA	NA	NA	mapped	no
ENSDARG00000089390	PNPLA2	female	NA	NA	downregulated	NA	NA	mapped	no
ENSDARG00000089390	PNPLA2	male	NA	NA	NA	downregulated	downregulated	mapped	no
ENSDARG00000089697	nfe2l2b	male	NA	NA	NA	upregulated	upregulated	mapped	no
ENSDARG00000089791	slc25a32a	female	NA	NA	upregulated	NA	NA	mapped	yes
ENSDARG00000089795	SERTAD4	male	NA	upregulated	NA	NA	NA	mapped	no
ENSDARG00000090185	si:dkeyp-73b11.8	female	NA	NA	NA	NA	downregulated	mapped	no
ENSDARG00000090190	bcam	male	NA	upregulated	NA	NA	NA	mapped	no
ENSDARG00000090337	ENSDARG00000090337	male	NA	upregulated	NA	NA	NA	mapped	no
ENSDARG00000090557	MFAP4	female	NA	NA	NA	downregulated	NA	mapped	no
ENSDARG00000090814	ENSDARG00000090814	male	NA	downregulated	NA	NA	NA	mapped	yes
ENSDARG00000090980	ENSDARG00000090980	female	NA	NA	downregulated	NA	NA	mapped	no
ENSDARG00000091061	SLC38A3	female	NA	NA	downregulated	NA	NA	mapped	no
ENSDARG00000091215	rpz2	female	NA	NA	downregulated	NA	NA	mapped	no
ENSDARG00000091222	ENSDARG00000091222	male	NA	NA	NA	downregulated	NA	mapped	no
ENSDARG00000091906	rbp7a	male	NA	NA	NA	downregulated	NA	mapped	no
ENSDARG00000091946	ENSDARG00000091946	male	downregulated	NA	NA	NA	NA	not mapped	no
ENSDARG00000092091	ENSDARG00000092091	female	NA	NA	upregulated	NA	NA	mapped	yes
ENSDARG00000092119	ENSDARG00000092119	male	NA	upregulated	NA	NA	NA	mapped	no
ENSDARG00000092354	ENSDARG00000092354	male	NA	NA	NA	downregulated	NA	mapped	no
ENSDARG00000092407	ENSDARG00000092407	male	NA	downregulated	NA	NA	NA	mapped	no
ENSDARG00000092810	stap2a	male	downregulated	NA	NA	NA	NA	mapped	no
ENSDARG00000092987	ZMAT4	male	NA	NA	NA	upregulated	NA	mapped	no
ENSDARG00000093120	ENSDARG00000093120	female	NA	NA	NA	NA	upregulated	mapped	no
ENSDARG00000093126	ENSDARG00000093126	male	NA	upregulated	NA	NA	NA	mapped	no
ENSDARG00000093425	ENSDARG00000093425	female	NA	NA	downregulated	NA	NA	not mapped	no
ENSDARG00000093687	si:dkey-193c22.1	female	NA	NA	upregulated	NA	NA	mapped	no
ENSDARG00000094265	si:dkey-183n20.15	male	NA	NA	NA	upregulated	upregulated	mapped	no
ENSDARG00000094345	ENSDARG00000094345	female	NA	NA	NA	NA	upregulated	mapped	no
ENSDARG00000094730	acbd7	female	NA	NA	upregulated	NA	NA	mapped	no
ENSDARG00000094857	dio2	female	NA	NA	NA	upregulated	NA	mapped	no
ENSDARG00000094901	ENSDARG00000094901	male	NA	downregulated	NA	NA	NA	mapped	no
ENSDARG00000094901	ENSDARG00000094901	female	NA	NA	downregulated	NA	NA	mapped	no
ENSDARG00000094965	nfil3-5	female	NA	NA	NA	downregulated	NA	mapped	no
ENSDARG00000094965	nfil3-5	male	NA	downregulated	NA	NA	NA	mapped	no
ENSDARG00000094978	ENSDARG00000094978	female	NA	NA	NA	NA	upregulated	mapped	no
ENSDARG00000095050	ENSDARG00000095050	female	NA	NA	downregulated	NA	NA	mapped	no
ENSDARG00000095067	TC2N	female	NA	NA	upregulated	NA	NA	mapped	no
ENSDARG00000095230	ENSDARG00000095230	female	NA	NA	upregulated	NA	NA	not mapped	no
ENSDARG00000095300	mxra7	female	NA	NA	upregulated	NA	NA	mapped	no
ENSDARG00000095675	ENSDARG00000095675	female	NA	NA	NA	downregulated	NA	mapped	no
ENSDARG00000095750	fdxacb1	male	NA	upregulated	NA	NA	NA	mapped	no
ENSDARG00000095767	dio3b	female	NA	NA	downregulated	NA	NA	not mapped	no
ENSDARG00000095791	ENSDARG00000095791	male	NA	NA	NA	downregulated	NA	not mapped	no
ENSDARG00000095962	ENSDARG00000095962	female	NA	NA	downregulated	NA	NA	mapped	no
ENSDARG00000096012	ENSDARG00000096012	female	NA	NA	upregulated	NA	NA	mapped	no
ENSDARG00000096045	ENSDARG00000096045	male	upregulated	NA	NA	NA	NA	mapped	yes
ENSDARG00000096099	ENSDARG00000096099	female	NA	NA	upregulated	NA	NA	not mapped	no
ENSDARG00000096319	ENSDARG00000096319	female	NA	NA	downregulated	NA	NA	mapped	no
ENSDARG00000096546	nrp2a	male	NA	downregulated	NA	NA	NA	mapped	no
ENSDARG00000096696	ENSDARG00000096696	male	NA	NA	NA	NA	downregulated	not mapped	no
ENSDARG00000097205	ULK2	male	NA	NA	downregulated	NA	downregulated	mapped	yes
ENSDARG00000097504	ENSDARG00000097504	male	NA	downregulated	upregulated	NA	NA	not mapped	no
ENSDARG00000097571	angptl8	male	NA	NA	NA	NA	upregulated	mapped	no
ENSDARG00000097683	ENSDARG00000097683	male	NA	NA	NA	downregulated	NA	mapped	no
ENSDARG00000097725	ENSDARG00000097725	male	NA	upregulated	NA	NA	NA	mapped	no
ENSDARG00000097788	ENSDARG00000097788	male	downregulated	NA	NA	NA	NA	not mapped	no
ENSDARG00000098162	zgc:77748	male	NA	upregulated	NA	NA	NA	mapped	no
ENSDARG00000098206	ptrh1	male	upregulated	upregulated	NA	NA	NA	mapped	no
ENSDARG00000098295	efna3b	male	NA	upregulated	NA	NA	NA	mapped	no
ENSDARG00000098600	pithd1	male	NA	NA	NA	NA	upregulated	mapped	no
ENSDARG00000098635	irf2bp2b	male	downregulated	NA	NA	NA	NA	mapped	no
ENSDARG00000098761	rgs2	male	NA	NA	NA	downregulated	NA	mapped	no
ENSDARG00000098764	musk	male	upregulated	NA	NA	NA	NA	mapped	no
ENSDARG00000098832	fam168a	female	NA	NA	upregulated	NA	NA	mapped	no
ENSDARG00000098856	RYR2	male	NA	NA	NA	upregulated	NA	mapped	yes
ENSDARG00000098856	RYR2	female	NA	NA	upregulated	NA	NA	mapped	yes
ENSDARG00000098958	ENSDARG00000098958	male	NA	NA	NA	NA	upregulated	mapped	no
ENSDARG00000099148	bzw1b	female	NA	NA	downregulated	NA	NA	mapped	no
ENSDARG00000099148	bzw1b	male	NA	NA	NA	downregulated	downregulated	mapped	no
ENSDARG00000099184	map2k6	male	upregulated	NA	NA	NA	NA	mapped	no
ENSDARG00000099327	ENSDARG00000099327	female	NA	NA	NA	upregulated	NA	mapped	no
ENSDARG00000099336	mvda	female	NA	NA	upregulated	NA	upregulated	mapped	yes
ENSDARG00000099351	igfbp1a	female	NA	NA	downregulated	NA	NA	mapped	yes
ENSDARG00000099432	ENSDARG00000099432	male	NA	NA	NA	NA	upregulated	mapped	no
ENSDARG00000099441	cbx4	male	NA	NA	NA	downregulated	downregulated	mapped	no
ENSDARG00000099534	ENSDARG00000099534	female	NA	NA	upregulated	NA	NA	mapped	no
ENSDARG00000099717	ENSDARG00000099717	female	NA	NA	downregulated	NA	NA	mapped	no
ENSDARG00000099730	pkma	female	NA	NA	NA	NA	upregulated	mapped	yes
ENSDARG00000099776	glula	male	NA	NA	NA	NA	downregulated	mapped	no
ENSDARG00000099825	ENSDARG00000099825	male	NA	downregulated	NA	NA	NA	mapped	no
ENSDARG00000099902	ENSDARG00000099902	female	NA	NA	downregulated	NA	NA	mapped	no
ENSDARG00000099960	elovl1a	male	NA	NA	NA	downregulated	NA	mapped	no
ENSDARG00000099969	zgc:152863	male	NA	NA	NA	downregulated	NA	mapped	no
ENSDARG00000099995	ENSDARG00000099995	male	NA	downregulated	NA	NA	NA	mapped	no
ENSDARG00000100003	glulb	male	NA	upregulated	NA	NA	NA	mapped	yes
ENSDARG00000100006	ENSDARG00000100006	female	NA	NA	NA	downregulated	NA	mapped	no
ENSDARG00000100227	SLC7A1	female	NA	NA	upregulated	NA	NA	mapped	yes
ENSDARG00000100302	ENSDARG00000100302	male	NA	NA	NA	NA	upregulated	mapped	no
ENSDARG00000100462	paqr7a	male	upregulated	NA	NA	NA	NA	mapped	no
ENSDARG00000100792	zgc:154142	male	downregulated	NA	NA	NA	NA	mapped	no
ENSDARG00000100826	hif1al	male	NA	NA	NA	downregulated	downregulated	mapped	yes
ENSDARG00000100865	ENSDARG00000100865	female	NA	NA	NA	downregulated	NA	mapped	no
ENSDARG00000101060	gcna	female	NA	NA	upregulated	NA	NA	mapped	yes
ENSDARG00000101062	fdft1	female	NA	NA	NA	NA	upregulated	mapped	yes
ENSDARG00000101176	ugt1b7	male	NA	downregulated	NA	NA	NA	mapped	no
ENSDARG00000101190	cyp2k8	female	NA	NA	downregulated	NA	NA	mapped	no
ENSDARG00000101199	rbp4	male	NA	downregulated	NA	NA	NA	mapped	yes
ENSDARG00000101251	ldha	female	NA	NA	NA	NA	upregulated	mapped	no
ENSDARG00000101353	ENSDARG00000101353	male	NA	downregulated	NA	NA	NA	mapped	no
ENSDARG00000101501	ENSDARG00000101501	female	NA	upregulated	NA	NA	NA	mapped	no
ENSDARG00000101547	ENSDARG00000101547	female	NA	NA	upregulated	NA	NA	mapped	no
ENSDARG00000101629	ENSDARG00000101629	male	NA	upregulated	NA	NA	NA	mapped	no
ENSDARG00000101629	ENSDARG00000101629	female	NA	NA	NA	NA	upregulated	mapped	no
ENSDARG00000101645	ENSDARG00000101645	female	NA	NA	NA	NA	upregulated	mapped	no
ENSDARG00000101756	ENSDARG00000101756	female	NA	NA	NA	downregulated	NA	mapped	no
ENSDARG00000101778	ca5a	male	downregulated	NA	NA	NA	NA	mapped	no
ENSDARG00000101791	kyat3.2	female	NA	downregulated	downregulated	NA	NA	mapped	yes
ENSDARG00000101799	ENSDARG00000101799	male	NA	downregulated	NA	NA	NA	mapped	no
ENSDARG00000101849	adipor2	male	NA	NA	NA	NA	downregulated	mapped	no
ENSDARG00000101859	MNT	male	downregulated	NA	NA	NA	NA	mapped	no
ENSDARG00000101893	ENSDARG00000101893	male	NA	NA	NA	NA	downregulated	not mapped	no
ENSDARG00000101989	THRAP3	male	NA	upregulated	NA	NA	NA	mapped	no
ENSDARG00000102004	apoea	female	NA	NA	upregulated	NA	NA	mapped	yes
ENSDARG00000102048	slc25a43	male	NA	NA	downregulated	downregulated	downregulated	mapped	yes
ENSDARG00000102160	ENSDARG00000102160	female	NA	NA	downregulated	NA	NA	mapped	no
ENSDARG00000102175	hamp	female	NA	NA	downregulated	NA	NA	mapped	no
ENSDARG00000102272	coro6	male	NA	upregulated	NA	NA	NA	mapped	no
ENSDARG00000102279	ZMIZ1	female	NA	NA	downregulated	NA	NA	mapped	no
ENSDARG00000102366	micall2a	female	NA	NA	upregulated	NA	NA	mapped	no
ENSDARG00000102370	ENSDARG00000102370	male	NA	NA	NA	NA	upregulated	mapped	no
ENSDARG00000102402	fut11	female	NA	NA	upregulated	NA	NA	mapped	no
ENSDARG00000102572	si:ch211-260e23.9	male	NA	NA	NA	downregulated	downregulated	mapped	no
ENSDARG00000102624	kif22	female	NA	NA	upregulated	NA	NA	mapped	yes
ENSDARG00000102701	eva1ba	male	NA	downregulated	NA	NA	NA	mapped	no
ENSDARG00000102706	ENSDARG00000102706	male	NA	upregulated	NA	NA	NA	not mapped	no
ENSDARG00000102889	septin15	female	NA	NA	NA	NA	upregulated	mapped	no
ENSDARG00000103025	hmgcs1	female	NA	NA	NA	NA	upregulated	mapped	yes
ENSDARG00000103037	ENSDARG00000103037	female	NA	NA	upregulated	NA	NA	mapped	no
ENSDARG00000103197	ENSDARG00000103197	male	NA	NA	NA	NA	upregulated	mapped	no
ENSDARG00000103220	slc10a3	female	NA	NA	downregulated	NA	NA	mapped	yes
ENSDARG00000103226	dhcr7	female	NA	NA	NA	NA	upregulated	mapped	yes
ENSDARG00000103265	ENSDARG00000103265	male	NA	NA	NA	NA	upregulated	mapped	no
ENSDARG00000103277	cyp24a1	female	downregulated	NA	NA	NA	NA	mapped	yes
ENSDARG00000103295	cyp3a65	male	downregulated	NA	NA	NA	NA	mapped	yes
ENSDARG00000103295	cyp3a65	female	NA	NA	NA	NA	downregulated	mapped	yes
ENSDARG00000103409	uhrf1	female	NA	NA	upregulated	NA	NA	mapped	yes
ENSDARG00000103435	ENSDARG00000103435	male	upregulated	NA	NA	NA	NA	mapped	no
ENSDARG00000103467	limk1a	female	NA	NA	NA	NA	downregulated	mapped	no
ENSDARG00000103476	trpm1b	male	downregulated	NA	NA	NA	NA	mapped	no
ENSDARG00000103542	vegfaa	male	downregulated	NA	NA	NA	NA	mapped	yes
ENSDARG00000103595	sfxn5a	female	NA	NA	upregulated	NA	NA	mapped	no
ENSDARG00000103647	gpc5a	male	upregulated	NA	NA	NA	NA	mapped	no
ENSDARG00000103725	znf341	female	NA	NA	upregulated	NA	NA	mapped	no
ENSDARG00000103761	ugt1b6p	male	NA	downregulated	NA	NA	NA	not mapped	no
ENSDARG00000103844	ENSDARG00000103844	female	NA	NA	NA	NA	upregulated	mapped	no
ENSDARG00000103976	ENSDARG00000103976	male	NA	upregulated	NA	NA	NA	mapped	no
ENSDARG00000104129	ENSDARG00000104129	female	NA	downregulated	NA	NA	NA	mapped	no
ENSDARG00000104263	ENSDARG00000104263	male	upregulated	NA	NA	NA	NA	mapped	no
ENSDARG00000104439	cldnd1a	female	NA	NA	NA	upregulated	NA	mapped	no
ENSDARG00000104569	ENSDARG00000104569	male	NA	upregulated	NA	NA	NA	mapped	no
ENSDARG00000104576	PPP1R3G	male	NA	NA	NA	downregulated	NA	mapped	no
ENSDARG00000104654	leap2	female	NA	NA	NA	downregulated	NA	mapped	no
ENSDARG00000104806	fbxw11a	male	NA	NA	NA	NA	downregulated	mapped	no
ENSDARG00000104960	ENSDARG00000104960	male	NA	upregulated	NA	NA	NA	mapped	no
ENSDARG00000105074	ENSDARG00000105074	male	NA	upregulated	NA	NA	NA	mapped	no
ENSDARG00000105176	zgc:174890	male	NA	upregulated	NA	NA	NA	mapped	no
ENSDARG00000105389	MMEL1	male	NA	upregulated	NA	NA	NA	mapped	no
ENSDARG00000105403	ENSDARG00000105403	female	NA	NA	downregulated	NA	NA	mapped	no
ENSDARG00000105403	ENSDARG00000105403	male	NA	downregulated	NA	NA	NA	mapped	no
ENSDARG00000108432	ENSDARG00000108432	female	NA	NA	downregulated	NA	NA	mapped	no
ENSDARG00000109769	ENSDARG00000109769	male	NA	NA	NA	downregulated	NA	mapped	no
ENSDARG00000111046	ENSDARG00000111046	female	NA	NA	upregulated	NA	NA	mapped	no
ENSDARG00000111789	ENSDARG00000111789	female	NA	NA	upregulated	NA	NA	mapped	no
ENSDARG00000112943	ENSDARG00000112943	male	downregulated	NA	NA	NA	NA	mapped	no
ENSDARG00000112943	ENSDARG00000112943	female	NA	NA	downregulated	NA	NA	mapped	no
ENSDARG00000113250	C21H5orf24	male	NA	NA	NA	downregulated	NA	mapped	no
ENSDARG00000114180	ENSDARG00000114180	female	NA	NA	upregulated	NA	NA	mapped	no
ENSDARG00000114405	zgc:194989	female	NA	NA	upregulated	NA	NA	mapped	yes
ENSDARG00000114495	ATP8A1	male	NA	upregulated	NA	NA	NA	mapped	no
ENSDARG00000114583	ENSDARG00000114583	male	downregulated	NA	NA	NA	NA	mapped	no
ENSDARG00000114783	ENSDARG00000114783	male	upregulated	NA	NA	NA	NA	mapped	no
ENSDARG00000114910	ENSDARG00000114910	female	NA	NA	downregulated	NA	NA	not mapped	no
ENSDARG00000115870	ENSDARG00000115870	male	NA	NA	NA	downregulated	downregulated	mapped	yes
ENSDARG00000117711	ENSDARG00000117711	male	upregulated	upregulated	NA	NA	NA	not mapped	no
